# The transcription factor Zt107320 affects the dimorphic switch, growth and virulence of the fungal wheat pathogen *Zymoseptoria tritici*

**DOI:** 10.1101/595454

**Authors:** Michael Habig, Sharon Marie Bahena-Garrido, Friederike Barkmann, Janine Haueisen, Eva Holtgrewe Stukenbrock

## Abstract

*Zymoseptoria tritici* is a filamentous fungus causing Septoria tritici blotch in wheat. The pathogen has a narrow host range and infections of grasses other than susceptible wheat are blocked early after stomatal penetration. During these abortive infections the fungus shows a markedly different expression pattern. However, the underlying mechanisms causing differential gene expression during host and non-host interaction are largely unknown, but likely include transcriptional regulators responsible for the onset of an infection program in compatible hosts. In the rice blast pathogen *Magnaporthe oryzae*, MoCOD1, a member of the fungal Zn(II)_2_Cys_6_ transcription factor family, has been shown to directly affect pathogenicity. Here, we analyse the role of the putative transcription factor Zt107320, a homolog of MoCOD1, during infection of compatible and incompatible hosts by *Z. tritici*. We show for the first time that *Zt107320* is differentially expressed in host versus non-host infections and that lower expression corresponds to an incompatible infection of non-hosts. Applying reverse genetics approaches we further show that Zt107320 regulates the dimorphic switch as well as the growth rate of *Z. tritici* and affects fungal cell wall composition *in vitro*. Moreover, Δ*Zt107320* mutants showed reduced virulence during compatible infections of wheat. We conclude that Zt107320 directly influences pathogen fitness and propose that Zt107320 regulates growth processes and pathogenicity during infection. Our results suggest that this putative transcription factor is involved in discriminating compatible and non-compatible infections.
