## Supplementary material for "The transcription factor Zt107320 affects the dimorphic switch, growth and virulence of the fungal wheat pathogen *Zymoseptoria tritici*": Table S1

### Sheet: Tabelle1
Table S1: List of all primers used within this study
Pimer Number	Description	Sequence
oES1856_u2_107320	ΔZt107320	TACGAATTCTTAATTAAGATCGAATTGTGGACTGAACC
oES1857_u3_107320	ΔZt107320	TGCTCCTTCAATATCAAAGCATTGTGCTGTCACCACTC
oES1858_k1_107320	ΔZt107320	TGAGTGGTGACAGCACAATGCTTTGATATTGAAGGAGC
oES1859_k2_107320	ΔZt107320	GGATAAAGGCGGTCCACCTGGCTAGCAGATCTCTATTC
oES1860_d1_107320	ΔZt107320	GGAATAGAGATCTGCTAGCCAGGTGGACCGCCTTTATC
oES1861_d2_107320	ΔZt107320	TCGAGGGTACCGAGCTCGATGCCATGTAGCTGGGATTG
oeS2513_eGFP_Fw	ΔZt107320::Zt107320-eGFP	AAGTATGATTCGGCTGGAGGAGGCGGCGGAGGAGGCATGGTGAGCAAGGGCGA
oeS2514_eGFP_Rv	ΔZt107320::Zt107320-eGFP	AAAATGCTCCTTCAATATCAGGTTTACTTGTACAGCTCGTCC
oeS2515_K1_Gen_overhang	ΔZt107320::Zt107320-eGFP	GGACGAGCTGTACAAGTAAACCTGATATTGAAGGAGCATTTT
oeS2516_ORF1_Fw	ΔZt107320::Zt107320-eGFP	TTTCTTTTCCCATCTTCAGTATGCTGATCTCCACGCTGTC
oeS2517_ORF1_Rv	ΔZt107320::Zt107320-eGFP	TCGCCCTTGCTCACCATGCCTCCTCCGCCGCCTCCTCCAGCCGAATCATACTTCG
oeS2518_P1_gpdA_Fw	ΔZt107320::Zt107320-eGFP	CTGGTCATGACATATCACTGGTACCCGGGGATCTTTCGAC
oeS2519_P2_gpdA_Rv	ΔZt107320::Zt107320-eGFP	CAGCGTGGAGATCAGCATACTGAAGATGGGAAAAGAAAGA
oeS2520_U3_overhang	ΔZt107320::Zt107320-eGFP	CGAAAGATCCCCGGGTACCAGTGATATGTCATGACCAG
oeS2521_107320_Rv_overhang	ΔZt107320::Zt107320-eGFP	TCGCCCTTGCTCACCATGCCTCCTCCGCCGCCTCCTCCAGCCGAATCATACTT
oeS2521_107320_Rv_overhang	ΔZt107320::Zt107320-eGFP	TCGCCCTTGCTCACCATGCCTCCTCCGCCGCCTCCTCCAGCCGAATCATACTT
oES2557	ΔZt107320::Zt107320-eGFP	CGGATAAAGGCGGTCCACCTTCAGAAGAACTCGTCAAG
oES2558	ΔZt107320::Zt107320-eGFP	CTTGACGAGTTCTTCTGAAGGTGGACCGCCTTTATCCG
oES879	GAPDH_qPCR	CCGAGAAGGACCCAGCAAAC
oES880	GAPDH_qPCR	TGACGGGAATGTCGGAGGTG
oES950	Zt107320 qPCR	GCCGTACCCGATCATCAAAC
oES951	Zt107320 qPCR	GGCTGCCGTCGTAAATTTCC
