## Supplementary material for "The transcription factor Zt107320 affects the dimorphic switch, growth and virulence of the fungal wheat pathogen *Zymoseptoria tritici*": Table S2

### Sheet: Tabelle4
	Spaltenbeschriftungen
Werte	medium	ZT09	Zt356#20	Zt356#38	Zt360#40	Zt360#5	Gesamtergebnis
Mittelwert von 0	0.08792	0.09794	0.09525	0.09748	0.09767	0.09574	0.0953333
Mittelwert von 8	0.08657	0.09859	0.09545	0.09825	0.10081	0.09546	0.095855
Mittelwert von 24	0.08842	0.10817	0.1027	0.10806	0.10941	0.10368	0.103407
Mittelwert von 32	0.08714	0.12853	0.11628	0.12673	0.13071	0.11881	0.118033
Mittelwert von 48	0.08791	0.24642	0.18577	0.21794	0.24364	0.20198	0.197277
Mittelwert von 56	0.08857	0.296911	0.21746	0.24299	0.26753	0.23061	0.222776
Mittelwert von 72	0.08773	0.3759	0.29102	0.33962	0.4072	0.37681	0.311981
Mittelwert von 80	0.08884	0.549122	0.360367	0.42024	0.45506	0.45724	0.386193
Mittelwert von 97	0.08764	0.527889	0.438778	0.52565	0.52286	0.51299	0.434334
Mittelwert von 105	0.08721	0.504022	0.4324	0.45411	0.45276	0.46272	0.396479
Mittelwert von 120	0.08664	0.6528	0.640156	0.64148	0.65195	0.63975	0.548876
Mittelwert von 144	0.08709	0.640878	0.6125	0.60543	0.65298	0.64309	0.53735

### Sheet: Data for figure
well	sample	time	OD	log.od
B2	ZT09	0	0.0975	-3.35845
C2	Zt356.20	0	0.0926	-3.43284
D2	Zt356.38	0	0.0948	-3.39897
E2	Zt360.5	0	0.0966	-3.37183
F2	Zt360.40	0	0.0973	-3.36142
C3	ZT09	0	0.0986	-3.34227
D3	Zt356.20	0	0.0918	-3.44536
E3	Zt356.38	0	0.0971	-3.36438
F3	Zt360.5	0	0.0987	-3.34081
G3	Zt360.40	0	0.0956	-3.38685
B4	Zt360.40	0	0.0974	-3.35993
D4	ZT09	0	0.0986	-3.34227
E4	Zt356.20	0	0.0943	-3.4066
F4	Zt356.38	0	0.0964	-3.37482
G4	Zt360.5	0	0.0974	-3.35993
B5	Zt360.5	0	0.0943	-3.4066
C5	Zt360.40	0	0.099	-3.33643
E5	ZT09	0	0.1026	-3.2849
F5	Zt356.20	0	0.0979	-3.35255
G5	Zt356.38	0	0.1154	-3.11528
B6	Zt356.38	0	0.0944	-3.40507
C6	Zt360.5	0	0.0952	-3.39289
D6	Zt360.40	0	0.0961	-3.37932
F6	ZT09	0	0.0955	-3.38836
G6	Zt356.20	0	0.0963	-3.37632
B7	Zt356.20	0	0.0958	-3.38383
C7	Zt356.38	0	0.0951	-3.39441
D7	Zt360.5	0	0.0948	-3.39897
E7	Zt360.40	0	0.1065	-3.23107
G7	ZT09	0	0.0974	-3.35993
B8	ZT09	0	0.0975	-3.35845
C8	Zt356.20	0	0.0932	-3.42353
D8	Zt356.38	0	0.0971	-3.36438
E8	Zt360.5	0	0.0945	-3.40354
F8	Zt360.40	0	0.0967	-3.37034
C9	ZT09	0	0.0975	-3.35845
D9	Zt356.20	0	0.0941	-3.40966
E9	Zt356.38	0	0.0949	-3.39745
F9	Zt360.5	0	0.095	-3.39593
G9	Zt360.40	0	0.0973	-3.36142
B10	Zt360.40	0	0.0948	-3.39897
D10	ZT09	0	0.0966	-3.37183
E10	Zt356.20	0	0.102	-3.29336
F10	Zt356.38	0	0.0955	-3.38836
G10	Zt360.5	0	0.0979	-3.35255
B11	Zt360.5	0	0.093	-3.42663
C11	Zt360.40	0	0.096	-3.38082
E11	ZT09	0	0.0976	-3.35698
F11	Zt356.20	0	0.0945	-3.40354
G11	Zt356.38	0	0.0941	-3.40966
B2	ZT09	8	0.0985	-3.34373
C2	Zt356.20	8	0.1001	-3.32049
D2	Zt356.38	8	0.098	-3.35107
E2	Zt360.5	8	0.0952	-3.39289
F2	Zt360.40	8	0.097	-3.36587
C3	ZT09	8	0.0982	-3.34813
D3	Zt356.20	8	0.093	-3.42663
E3	Zt356.38	8	0.0966	-3.37183
F3	Zt360.5	8	0.0952	-3.39289
G3	Zt360.40	8	0.0959	-3.38233
B4	Zt360.40	8	0.0955	-3.38836
D4	ZT09	8	0.0978	-3.35402
E4	Zt356.20	8	0.0947	-3.40049
F4	Zt356.38	8	0.0961	-3.37932
G4	Zt360.5	8	0.0959	-3.38233
B5	Zt360.5	8	0.0939	-3.41273
C5	Zt360.40	8	0.1024	-3.28771
E5	ZT09	8	0.1015	-3.30045
F5	Zt356.20	8	0.0957	-3.38534
G5	Zt356.38	8	0.1155	-3.11404
B6	Zt356.38	8	0.0947	-3.40049
C6	Zt360.5	8	0.0935	-3.41889
D6	Zt360.40	8	0.1216	-3.03978
F6	ZT09	8	0.0968	-3.36885
G6	Zt356.20	8	0.0934	-3.42043
B7	Zt356.20	8	0.0976	-3.35698
C7	Zt356.38	8	0.0956	-3.38685
D7	Zt360.5	8	0.0969	-3.36736
E7	Zt360.40	8	0.1059	-3.23923
G7	ZT09	8	0.097	-3.36587
B8	ZT09	8	0.0989	-3.33789
C8	Zt356.20	8	0.0944	-3.40507
D8	Zt356.38	8	0.0981	-3.3496
E8	Zt360.5	8	0.0959	-3.38233
F8	Zt360.40	8	0.0986	-3.34227
C9	ZT09	8	0.1014	-3.30187
D9	Zt356.20	8	0.0947	-3.40049
E9	Zt356.38	8	0.0953	-3.39138
F9	Zt360.5	8	0.0999	-3.32337
G9	Zt360.40	8	0.0997	-3.32626
B10	Zt360.40	8	0.0958	-3.38383
D10	ZT09	8	0.0977	-3.3555
E10	Zt356.20	8	0.0961	-3.37932
F10	Zt356.38	8	0.0951	-3.39441
G10	Zt360.5	8	0.0937	-3.41581
B11	Zt360.5	8	0.0945	-3.40354
C11	Zt360.40	8	0.0957	-3.38534
E11	ZT09	8	0.0981	-3.3496
F11	Zt356.20	8	0.0948	-3.39897
G11	Zt356.38	8	0.0975	-3.35845
B2	ZT09	24	0.1077	-3.21491
C2	Zt356.20	24	0.1043	-3.26119
D2	Zt356.38	24	0.1076	-3.21625
E2	Zt360.5	24	0.1035	-3.2723
F2	Zt360.40	24	0.1096	-3.18968
C3	ZT09	24	0.1059	-3.23923
D3	Zt356.20	24	0.0992	-3.33352
E3	Zt356.38	24	0.103	-3.27928
F3	Zt360.5	24	0.1006	-3.3133
G3	Zt360.40	24	0.104	-3.26534
B4	Zt360.40	24	0.1008	-3.31043
D4	ZT09	24	0.107	-3.22432
E4	Zt356.20	24	0.1009	-3.309
F4	Zt356.38	24	0.102	-3.29336
G4	Zt360.5	24	0.1011	-3.30615
B5	Zt360.5	24	0.1	-3.32193
C5	Zt360.40	24	0.1102	-3.1818
E5	ZT09	24	0.1086	-3.2029
F5	Zt356.20	24	0.1	-3.32193
G5	Zt356.38	24	0.1223	-3.0315
B6	Zt356.38	24	0.1065	-3.23107
C6	Zt360.5	24	0.105	-3.25154
D6	Zt360.40	24	0.1149	-3.12155
F6	ZT09	24	0.1096	-3.18968
G6	Zt356.20	24	0.102	-3.29336
B7	Zt356.20	24	0.1025	-3.2863
C7	Zt356.38	24	0.1081	-3.20956
D7	Zt360.5	24	0.1059	-3.23923
E7	Zt360.40	24	0.1125	-3.152
G7	ZT09	24	0.1067	-3.22837
B8	ZT09	24	0.1104	-3.17919
C8	Zt356.20	24	0.104	-3.26534
D8	Zt356.38	24	0.1082	-3.20823
E8	Zt360.5	24	0.1055	-3.24469
F8	Zt360.40	24	0.1111	-3.17007
C9	ZT09	24	0.1109	-3.17267
D9	Zt356.20	24	0.1044	-3.25981
E9	Zt356.38	24	0.1038	-3.26812
F9	Zt360.5	24	0.1087	-3.20158
G9	Zt360.40	24	0.1117	-3.1623
B10	Zt360.40	24	0.1098	-3.18705
D10	ZT09	24	0.1112	-3.16877
E10	Zt356.20	24	0.1032	-3.27649
F10	Zt356.38	24	0.107	-3.22432
G10	Zt360.5	24	0.104	-3.26534
B11	Zt360.5	24	0.1025	-3.2863
C11	Zt360.40	24	0.1095	-3.191
E11	ZT09	24	0.1037	-3.26951
F11	Zt356.20	24	0.1065	-3.23107
G11	Zt356.38	24	0.1121	-3.15714
B2	ZT09	32	0.1232	-3.02093
C2	Zt356.20	32	0.1193	-3.06733
D2	Zt356.38	32	0.1281	-2.96466
E2	Zt360.5	32	0.1209	-3.04811
F2	Zt360.40	32	0.1333	-2.90725
C3	ZT09	32	0.1201	-3.05769
D3	Zt356.20	32	0.1083	-3.20689
E3	Zt356.38	32	0.1207	-3.0505
F3	Zt360.5	32	0.1162	-3.10532
G3	Zt360.40	32	0.1226	-3.02797
B4	Zt360.40	32	0.1207	-3.0505
D4	ZT09	32	0.1276	-2.9703
E4	Zt356.20	32	0.1154	-3.11528
F4	Zt356.38	32	0.1172	-3.09296
G4	Zt360.5	32	0.1149	-3.12155
B5	Zt360.5	32	0.1138	-3.13543
C5	Zt360.40	32	0.1306	-2.93677
E5	ZT09	32	0.1342	-2.89754
F5	Zt356.20	32	0.1138	-3.13543
G5	Zt356.38	32	0.1373	-2.8646
B6	Zt356.38	32	0.1156	-3.11279
C6	Zt360.5	32	0.1211	-3.04573
D6	Zt360.40	32	0.1362	-2.8762
F6	ZT09	32	0.134	-2.8997
G6	Zt356.20	32	0.1165	-3.1016
B7	Zt356.20	32	0.1113	-3.16747
C7	Zt356.38	32	0.1296	-2.94786
D7	Zt360.5	32	0.1223	-3.0315
E7	Zt360.40	32	0.1348	-2.89111
G7	ZT09	32	0.1263	-2.98507
B8	ZT09	32	0.1319	-2.92248
C8	Zt356.20	32	0.1204	-3.05409
D8	Zt356.38	32	0.1287	-2.95792
E8	Zt360.5	32	0.123	-3.02327
F8	Zt360.40	32	0.1337	-2.90293
C9	ZT09	32	0.1373	-2.8646
D9	Zt356.20	32	0.1187	-3.07461
E9	Zt356.38	32	0.1263	-2.98507
F9	Zt360.5	32	0.1227	-3.02679
G9	Zt360.40	32	0.1289	-2.95568
B10	Zt360.40	32	0.1353	-2.88577
D10	ZT09	32	0.1264	-2.98393
E10	Zt356.20	32	0.1182	-3.0807
F10	Zt356.38	32	0.1262	-2.98622
G10	Zt360.5	32	0.118	-3.08314
B11	Zt360.5	32	0.1152	-3.11779
C11	Zt360.40	32	0.131	-2.93236
E11	ZT09	32	0.1243	-3.0081
F11	Zt356.20	32	0.1209	-3.04811
G11	Zt356.38	32	0.1376	-2.86145
B2	ZT09	48	0.2238	-2.15972
C2	Zt356.20	48	0.18	-2.47393
D2	Zt356.38	48	0.2408	-2.05409
E2	Zt360.5	48	0.2076	-2.26812
F2	Zt360.40	48	0.2453	-2.02738
C3	ZT09	48	0.2581	-1.954
D3	Zt356.20	48	0.1815	-2.46196
E3	Zt356.38	48	0.2118	-2.23923
F3	Zt360.5	48	0.2335	-2.09851
G3	Zt360.40	48	0.2541	-1.97653
B4	Zt360.40	48	0.2428	-2.04216
D4	ZT09	48	0.2732	-1.87197
E4	Zt356.20	48	0.2001	-2.32121
F4	Zt356.38	48	0.2155	-2.21424
G4	Zt360.5	48	0.2094	-2.25567
B5	Zt360.5	48	0.1992	-2.32771
C5	Zt360.40	48	0.2409	-2.05349
E5	ZT09	48	0.2449	-2.02974
F5	Zt356.20	48	0.1865	-2.42275
G5	Zt356.38	48	0.2275	-2.13606
B6	Zt356.38	48	0.1954	-2.3555
C6	Zt360.5	48	0.1958	-2.35255
D6	Zt360.40	48	0.2482	-2.01042
F6	ZT09	48	0.2772	-1.851
G6	Zt356.20	48	0.1937	-2.3681
B7	Zt356.20	48	0.179	-2.48197
C7	Zt356.38	48	0.2337	-2.09727
D7	Zt360.5	48	0.2087	-2.2605
E7	Zt360.40	48	0.2756	-1.85935
G7	ZT09	48	0.2265	-2.14242
B8	ZT09	48	0.2767	-1.85361
C8	Zt356.20	48	0.1949	-2.35919
D8	Zt356.38	48	0.2558	-1.96691
E8	Zt360.5	48	0.2149	-2.21826
F8	Zt360.40	48	0.2679	-1.90023
C9	ZT09	48	0.2766	-1.85413
D9	Zt356.20	48	0.2008	-2.31617
E9	Zt356.38	48	0.2092	-2.25705
F9	Zt360.5	48	0.2105	-2.24811
G9	Zt360.40	48	0.2669	-1.90563
B10	Zt360.40	48	0.2045	-2.28983
D10	ZT09	48	0.2216	-2.17397
E10	Zt356.20	48	0.1774	-2.49492
F10	Zt356.38	48	0.2273	-2.13733
G10	Zt360.5	48	0.1805	-2.46993
B11	Zt360.5	48	0.1597	-2.64656
C11	Zt360.40	48	0.1902	-2.39441
E11	ZT09	48	0.1856	-2.42973
F11	Zt356.20	48	0.1638	-2.60999
G11	Zt356.38	48	0.1624	-2.62238
B2	ZT09	56		#NUM!
C2	Zt356.20	56	0.2357	-2.08498
D2	Zt356.38	56	0.2599	-1.94397
E2	Zt360.5	56	0.2301	-2.11967
F2	Zt360.40	56	0.2703	-1.88737
C3	ZT09	56	0.2721	-1.87779
D3	Zt356.20	56	0.1974	-2.34081
E3	Zt356.38	56	0.2161	-2.21023
F3	Zt360.5	56	0.2152	-2.21625
G3	Zt360.40	56	0.2573	-1.95848
B4	Zt360.40	56	0.2862	-1.8049
D4	ZT09	56	0.3003	-1.73552
E4	Zt356.20	56	0.1864	-2.42353
F4	Zt356.38	56	0.2377	-2.07279
G4	Zt360.5	56	0.2167	-2.20623
B5	Zt360.5	56	0.2261	-2.14497
C5	Zt360.40	56	0.3036	-1.71976
E5	ZT09	56	0.267	-1.90509
F5	Zt356.20	56	0.222	-2.17137
G5	Zt356.38	56	0.2498	-2.00115
B6	Zt356.38	56	0.245	-2.02915
C6	Zt360.5	56	0.24	-2.05889
D6	Zt360.40	56	0.2692	-1.89325
F6	ZT09	56	0.2953	-1.75975
G6	Zt356.20	56	0.2041	-2.29265
B7	Zt356.20	56	0.2208	-2.17919
C7	Zt356.38	56	0.2553	-1.96973
D7	Zt360.5	56	0.2402	-2.05769
E7	Zt360.40	56	0.2479	-2.01217
G7	ZT09	56	0.2435	-2.03801
B8	ZT09	56	0.4487	-1.15618
C8	Zt356.20	56	0.2156	-2.21357
D8	Zt356.38	56	0.2678	-1.90077
E8	Zt360.5	56	0.2398	-2.0601
F8	Zt360.40	56	0.2651	-1.91539
C9	ZT09	56	0.3127	-1.67715
D9	Zt356.20	56	0.2254	-2.14944
E9	Zt356.38	56	0.2477	-2.01333
F9	Zt360.5	56	0.24	-2.05889
G9	Zt360.40	56	0.2761	-1.85674
B10	Zt360.40	56	0.2623	-1.93071
D10	ZT09	56	0.2845	-1.8135
E10	Zt356.20	56	0.2316	-2.11029
F10	Zt356.38	56	0.2143	-2.2223
G10	Zt360.5	56	0.2223	-2.16942
B11	Zt360.5	56	0.2357	-2.08498
C11	Zt360.40	56	0.2373	-2.07522
E11	ZT09	56	0.2481	-2.01101
F11	Zt356.20	56	0.2356	-2.08559
G11	Zt356.38	56	0.2363	-2.08131
B2	ZT09	72		#NUM!
C2	Zt356.20	72	0.354	-1.49818
D2	Zt356.38	72	0.3659	-1.45048
E2	Zt360.5	72	0.3621	-1.46554
F2	Zt360.40	72	0.5181	-0.948698
C3	ZT09	72	0.3234	-1.62861
D3	Zt356.20	72	0.2865	-1.80339
E3	Zt356.38	72	0.2932	-1.77004
F3	Zt360.5	72	0.3008	-1.73312
G3	Zt360.40	72	0.3812	-1.39138
B4	Zt360.40	72	0.4322	-1.21023
D4	ZT09	72	0.329	-1.60384
E4	Zt356.20	72	0.2348	-2.0905
F4	Zt356.38	72	0.2861	-1.80541
G4	Zt360.5	72	0.4177	-1.25946
B5	Zt360.5	72	0.3131	-1.6753
C5	Zt360.40	72	0.3726	-1.4243
E5	ZT09	72	0.3964	-1.33497
F5	Zt356.20	72	0.2656	-1.91267
G5	Zt356.38	72	0.2782	-1.84581
B6	Zt356.38	72	0.3771	-1.40698
C6	Zt360.5	72	0.2707	-1.88523
D6	Zt360.40	72	0.3213	-1.63801
F6	ZT09	72	0.3504	-1.51293
G6	Zt356.20	72	0.2756	-1.85935
B7	Zt356.20	72	0.2537	-1.9788
C7	Zt356.38	72	0.2998	-1.73793
D7	Zt360.5	72	0.4041	-1.30722
E7	Zt360.40	72	0.352	-1.50635
G7	ZT09	72	0.3749	-1.41542
B8	ZT09	72	0.3035	-1.72023
C8	Zt356.20	72	0.2955	-1.75877
D8	Zt356.38	72	0.3952	-1.33935
E8	Zt360.5	72	0.407	-1.2969
F8	Zt360.40	72	0.4066	-1.29832
C9	ZT09	72	0.4176	-1.25981
D9	Zt356.20	72	0.2965	-1.7539
E9	Zt356.38	72	0.3749	-1.41542
F9	Zt360.5	72	0.4088	-1.29053
G9	Zt360.40	72	0.3829	-1.38496
B10	Zt360.40	72	0.4299	-1.21793
D10	ZT09	72	0.4554	-1.13479
E10	Zt356.20	72	0.3449	-1.53575
F10	Zt356.38	72	0.3836	-1.38233
G10	Zt360.5	72	0.4581	-1.12627
B11	Zt360.5	72	0.4257	-1.23209
C11	Zt360.40	72	0.4752	-1.07339
E11	ZT09	72	0.4325	-1.20923
F11	Zt356.20	72	0.3031	-1.72213
G11	Zt356.38	72	0.3422	-1.54709
B2	ZT09	80		#NUM!
C2	Zt356.20	80	0.3231	-1.62995
D2	Zt356.38	80	0.3942	-1.343
E2	Zt360.5	80	0.3641	-1.45759
F2	Zt360.40	80	0.5148	-0.957916
C3	ZT09	80	0.476	-1.07097
D3	Zt356.20	80	0.3411	-1.55173
E3	Zt356.38	80	0.3717	-1.42779
F3	Zt360.5	80	0.4072	-1.29619
G3	Zt360.40	80	0.412	-1.27928
B4	Zt360.40	80	0.3424	-1.54625
D4	ZT09	80	0.4026	-1.31258
E4	Zt356.20	80	0.2613	-1.93622
F4	Zt356.38	80	0.3181	-1.65245
G4	Zt360.5	80	0.6276	-0.672083
B5	Zt360.5	80	0.353	-1.50226
C5	Zt360.40	80	0.4149	-1.26916
E5	ZT09	80	0.438	-1.191
F5	Zt356.20	80	0.3511	-1.51005
G5	Zt356.38	80	0.377	-1.40736
B6	Zt356.38	80	0.3846	-1.37857
C6	Zt360.5	80	0.3499	-1.51499
D6	Zt360.40	80	0.3784	-1.40202
F6	ZT09	80	0.408	-1.29336
G6	Zt356.20	80	0.3318	-1.59161
B7	Zt356.20	80	0.4175	-1.26015
C7	Zt356.38	80	0.4563	-1.13195
D7	Zt360.5	80	0.4838	-1.04752
E7	Zt360.40	80	0.4724	-1.08192
G7	ZT09	80	0.7883	-0.343183
B8	ZT09	80	0.511	-0.968605
C8	Zt356.20	80	0.4648	-1.10532
D8	Zt356.38	80	0.596	-0.746616
E8	Zt360.5	80	0.4726	-1.08131
F8	Zt360.40	80	0.544	-0.878321
C9	ZT09	80	0.5265	-0.925495
D9	Zt356.20	80		#NUM!
E9	Zt356.38	80	0.437	-1.19429
F9	Zt360.5	80	0.5284	-0.920298
G9	Zt360.40	80	0.4844	-1.04573
B10	Zt360.40	80	0.4421	-1.17756
D10	ZT09	80	0.9174	-0.124377
E10	Zt356.20	80	0.356	-1.49005
F10	Zt356.38	80	0.4367	-1.19529
G10	Zt360.5	80	0.4748	-1.07461
B11	Zt360.5	80	0.511	-0.968605
C11	Zt360.40	80	0.5452	-0.875143
E11	ZT09	80	0.4743	-1.07613
F11	Zt356.20	80	0.3966	-1.33424
G11	Zt356.38	80	0.4308	-1.21491
B2	ZT09	97		#NUM!
C2	Zt356.20	97	0.4269	-1.22803
D2	Zt356.38	97	0.51	-0.971431
E2	Zt360.5	97	0.503	-0.99137
F2	Zt360.40	97	0.6124	-0.707454
C3	ZT09	97	0.4572	-1.1291
D3	Zt356.20	97	0.4816	-1.05409
E3	Zt356.38	97	0.4981	-1.00549
F3	Zt360.5	97	0.4467	-1.16262
G3	Zt360.40	97	0.4961	-1.0113
B4	Zt360.40	97	0.4403	-1.18344
D4	ZT09	97	0.4403	-1.18344
E4	Zt356.20	97	0.4008	-1.31905
F4	Zt356.38	97	0.4435	-1.17299
G4	Zt360.5	97	0.6883	-0.538891
B5	Zt360.5	97	0.4656	-1.10284
C5	Zt360.40	97	0.4893	-1.03121
E5	ZT09	97	0.5672	-0.818071
F5	Zt356.20	97	0.4349	-1.20124
G5	Zt356.38	97	0.5139	-0.96044
B6	Zt356.38	97	0.3871	-1.36922
C6	Zt360.5	97	0.4296	-1.21893
D6	Zt360.40	97	0.486	-1.04097
F6	ZT09	97	0.4498	-1.15264
G6	Zt356.20	97	0.3678	-1.44301
B7	Zt356.20	97	0.4125	-1.27753
C7	Zt356.38	97	0.4538	-1.13987
D7	Zt360.5	97	0.5129	-0.963251
E7	Zt360.40	97	0.5687	-0.81426
G7	ZT09	97	0.4205	-1.24982
B8	ZT09	97	0.5072	-0.979373
C8	Zt356.20	97	0.4852	-1.04335
D8	Zt356.38	97	0.8863	-0.174133
E8	Zt360.5	97	0.5023	-0.993379
F8	Zt360.40	97	0.5587	-0.839854
C9	ZT09	97	0.622	-0.685014
D9	Zt356.20	97		#NUM!
E9	Zt356.38	97	0.4759	-1.07127
F9	Zt360.5	97	0.5957	-0.747342
G9	Zt360.40	97	0.5685	-0.814768
B10	Zt360.40	97	0.4606	-1.11841
D10	ZT09	97	0.8411	-0.249651
E10	Zt356.20	97	0.4091	-1.28947
F10	Zt356.38	97	0.4868	-1.0386
G10	Zt360.5	97	0.5097	-0.97228
B11	Zt360.5	97	0.4761	-1.07066
C11	Zt360.40	97	0.548	-0.867752
E11	ZT09	97	0.4457	-1.16586
F11	Zt356.20	97	0.5302	-0.915391
G11	Zt356.38	97	0.6011	-0.734323
B2	ZT09	105		#NUM!
C2	Zt356.20	105	0.4477	-1.1594
D2	Zt356.38	105	0.4422	-1.17723
E2	Zt360.5	105	0.5003	-0.999135
F2	Zt360.40	105	0.6082	-0.717382
C3	ZT09	105	0.4148	-1.26951
D3	Zt356.20	105	0.2894	-1.78886
E3	Zt356.38	105	0.3443	-1.53826
F3	Zt360.5	105	0.367	-1.44615
G3	Zt360.40	105	0.434	-1.20423
B4	Zt360.40	105	0.3234	-1.62861
D4	ZT09	105	0.3487	-1.51994
E4	Zt356.20	105	0.3366	-1.57089
F4	Zt356.38	105	0.3796	-1.39745
G4	Zt360.5	105	0.5585	-0.840371
B5	Zt360.5	105	0.3299	-1.5999
C5	Zt360.40	105	0.4047	-1.30508
E5	ZT09	105	0.464	-1.1078
F5	Zt356.20	105	0.3765	-1.40928
G5	Zt356.38	105	0.3776	-1.40507
B6	Zt356.38	105	0.3205	-1.6416
C6	Zt360.5	105	0.3247	-1.62282
D6	Zt360.40	105	0.3447	-1.53659
F6	ZT09	105	0.468	-1.09542
G6	Zt356.20	105	0.4293	-1.21994
B7	Zt356.20	105	0.3862	-1.37258
C7	Zt356.38	105	0.5099	-0.971714
D7	Zt360.5	105	0.4674	-1.09727
E7	Zt360.40	105	0.4861	-1.04067
G7	ZT09	105	0.6252	-0.67761
B8	ZT09	105	0.4116	-1.28069
C8	Zt356.20	105	0.51	-0.971431
D8	Zt356.38	105	0.7864	-0.346665
E8	Zt360.5	105	0.4114	-1.28139
F8	Zt360.40	105	0.4075	-1.29513
C9	ZT09	105	0.5571	-0.843992
D9	Zt356.20	105		#NUM!
E9	Zt356.38	105	0.4924	-1.0221
F9	Zt360.5	105	0.6407	-0.642279
G9	Zt360.40	105	0.6484	-0.625044
B10	Zt360.40	105	0.3898	-1.35919
D10	ZT09	105	0.6723	-0.572823
E10	Zt356.20	105	0.4494	-1.15393
F10	Zt356.38	105	0.3614	-1.46833
G10	Zt360.5	105	0.4651	-1.10439
B11	Zt360.5	105	0.5622	-0.830845
C11	Zt360.40	105	0.4808	-1.05649
E11	ZT09	105	0.5745	-0.799621
F11	Zt356.20	105	0.6665	-0.585323
G11	Zt356.38	105	0.5268	-0.924673
B2	ZT09	120		#NUM!
C2	Zt356.20	120	0.6473	-0.627494
D2	Zt356.38	120	0.6613	-0.596623
E2	Zt360.5	120	0.7749	-0.367918
F2	Zt360.40	120	0.9494	-0.074912
C3	ZT09	120	0.5575	-0.842956
D3	Zt356.20	120	0.604	-0.72738
E3	Zt356.38	120	0.5489	-0.865385
F3	Zt360.5	120	0.5367	-0.897812
G3	Zt360.40	120	0.5675	-0.817308
B4	Zt360.40	120	0.6764	-0.564051
D4	ZT09	120	0.6303	-0.665889
E4	Zt356.20	120	0.5978	-0.742265
F4	Zt356.38	120	0.5696	-0.811979
G4	Zt360.5	120	0.8359	-0.258598
B5	Zt360.5	120	0.4711	-1.08589
C5	Zt360.40	120	0.4978	-1.00636
E5	ZT09	120	0.6072	-0.719756
F5	Zt356.20	120	0.6025	-0.730967
G5	Zt356.38	120	0.6382	-0.647919
B6	Zt356.38	120	0.5842	-0.775466
C6	Zt360.5	120	0.4809	-1.05619
D6	Zt360.40	120	0.5775	-0.792107
F6	ZT09	120	0.6678	-0.582512
G6	Zt356.20	120	0.5916	-0.757306
B7	Zt356.20	120	0.6978	-0.519114
C7	Zt356.38	120	0.6724	-0.572608
D7	Zt360.5	120	0.6315	-0.663145
E7	Zt360.40	120	0.7681	-0.380634
G7	ZT09	120	0.6824	-0.55131
B8	ZT09	120	0.6272	-0.673003
C8	Zt356.20	120	0.5619	-0.831615
D8	Zt356.38	120	0.7081	-0.497975
E8	Zt360.5	120	0.5774	-0.792357
F8	Zt360.40	120	0.6032	-0.729292
C9	ZT09	120	0.6772	-0.562346
D9	Zt356.20	120		#NUM!
E9	Zt356.38	120	0.6594	-0.600774
F9	Zt360.5	120	0.6965	-0.521805
G9	Zt360.40	120	0.6366	-0.651541
B10	Zt360.40	120	0.5953	-0.748311
D10	ZT09	120	0.7311	-0.451859
E10	Zt356.20	120	0.652	-0.617056
F10	Zt356.38	120	0.634	-0.657445
G10	Zt360.5	120	0.6873	-0.540988
B11	Zt360.5	120	0.7053	-0.503691
C11	Zt360.40	120	0.6477	-0.626602
E11	ZT09	120	0.6945	-0.525953
F11	Zt356.20	120	0.8065	-0.310254
G11	Zt356.38	120	0.7387	-0.43694
B2	ZT09	144		#NUM!
C2	Zt356.20	144	0.6541	-0.612417
D2	Zt356.38	144	0.5794	-0.787368
E2	Zt360.5	144	0.7842	-0.350706
F2	Zt360.40	144	0.9297	-0.105163
C3	ZT09	144	0.503	-0.99137
D3	Zt356.20	144	0.6499	-0.62171
E3	Zt356.38	144	0.5207	-0.941476
F3	Zt360.5	144	0.5541	-0.851782
G3	Zt360.40	144	0.5479	-0.868015
B4	Zt360.40	144	0.6986	-0.517461
D4	ZT09	144	0.6863	-0.543089
E4	Zt356.20	144	0.6149	-0.701576
F4	Zt356.38	144	0.5822	-0.780413
G4	Zt360.5	144	0.8375	-0.255839
B5	Zt360.5	144	0.4758	-1.07157
C5	Zt360.40	144	0.4432	-1.17397
E5	ZT09	144	0.5146	-0.958477
F5	Zt356.20	144	0.5051	-0.985359
G5	Zt356.38	144	0.5478	-0.868279
B6	Zt356.38	144	0.5945	-0.750251
C6	Zt360.5	144	0.5147	-0.958196
D6	Zt360.40	144	0.6639	-0.590962
F6	ZT09	144	0.7794	-0.359564
G6	Zt356.20	144	0.6654	-0.587706
B7	Zt356.20	144	0.4646	-1.10594
C7	Zt356.38	144	0.5039	-0.988791
D7	Zt360.5	144	0.5727	-0.804148
E7	Zt360.40	144	0.6608	-0.597714
G7	ZT09	144	0.5779	-0.791108
B8	ZT09	144	0.4993	-1.00202
C8	Zt356.20	144	0.4986	-1.00405
D8	Zt356.38	144	0.7664	-0.383831
E8	Zt360.5	144	0.4771	-1.06764
F8	Zt360.40	144	0.5054	-0.984502
C9	ZT09	144	0.6955	-0.523878
D9	Zt356.20	144		#NUM!
E9	Zt356.38	144	0.5767	-0.794107
F9	Zt360.5	144	0.7876	-0.344465
G9	Zt360.40	144	0.7191	-0.475736
B10	Zt360.40	144	0.6615	-0.596187
D10	ZT09	144	0.7579	-0.399921
E10	Zt356.20	144	0.7049	-0.504509
F10	Zt356.38	144	0.6467	-0.628831
G10	Zt360.5	144	0.726	-0.461959
B11	Zt360.5	144	0.7012	-0.512102
C11	Zt360.40	144	0.6997	-0.515192
E11	ZT09	144	0.754	-0.407364
F11	Zt356.20	144	0.755	-0.405451
G11	Zt356.38	144	0.736	-0.442222

### Sheet: Fitted Data
Table S2: Summary of in vitro growth data
well	strain	status	k	n0	r	t_mid	t_gen	auc_l	auc_e	sigma
B2	ZT09	wt
C2	Zt356.20	dZT107320	2.74315	0.104027	0.0524134	61.6933	13.2246	224.452	223.482	0.17656
D2	Zt356.38	dZT107320	2.55358	0.076495	0.0663264	52.4318	10.4505	232.744	232.538	0.176333
E2	Zt360.5	compZt107320	2.99028	0.10482	0.0514433	64.4437	13.474	236.784	234.805	0.18993
F2	Zt360.40	compZt107320	3.08322	0.0795579	0.0642548	56.511	10.7875	268.667	267.535	0.205571
C3	ZT09	wt	2.27545	0.0284532	0.090464	48.2964	7.66213	217.457	217.062	0.189587
D3	Zt356.20	dZT107320	2.64251	0.0857659	0.0528543	64.2307	13.1143	209.874	208.683	0.287487
E3	Zt356.38	dZT107320	2.34702	0.0582243	0.0654251	56.1173	10.5945	205.475	204.754	0.206774
F3	Zt360.5	compZt107320	2.36357	0.0570326	0.0681024	54.3281	10.178	211.175	209.806	0.213167
G3	Zt360.40	compZt107320	2.39698	0.0392657	0.0828721	49.4147	8.36406	226.253	225.299	0.15874
B4	Zt360.40	compZt107320	2.37464	0.0336521	0.0871901	48.6552	7.94984	226.027	226.746	0.344621
D4	ZT09	wt	2.37277	0.066333	0.0727699	48.767	9.52519	225.074	224.309	0.307944
E4	Zt356.20	dZT107320	2.8632	0.126712	0.0404945	75.8748	17.1171	196.2	195.355	0.222713
F4	Zt356.38	dZT107320	2.48778	0.0943276	0.0541049	59.7675	12.8112	208.254	206.239	0.211556
G4	Zt360.5	compZt107320	2.99816	0.0296638	0.0781401	58.9439	8.87056	254.68	254.324	0.189402
B5	Zt360.5	compZt107320	2.20017	0.0330471	0.0800381	52.2653	8.66021	201.433	200.594	0.170514
C5	Zt360.40	compZt107320	2.17803	0.0199091	0.102392	45.7634	6.76952	213.768	214.379	0.100367
E5	ZT09	wt	2.39166	0.0371531	0.0821108	50.5297	8.4416	223.106	222.687	0.139558
F5	Zt356.20	dZT107320	2.42259	0.0624389	0.0603086	60.2285	11.4933	202.152	201.709	0.186381
G5	Zt356.38	dZT107320	2.27376	0.0704626	0.0563736	61.0681	12.2956	187.672	187.412	0.217475
B6	Zt356.38	dZT107320	2.30662	0.034975	0.080484	51.8566	8.61224	212.119	212.928	0.251934
C6	Zt360.5	compZt107320	2.26732	0.0726272	0.0630642	54.0475	10.9911	202.904	201.664	0.19081
D6	Zt360.40	compZt107320	2.55054	0.165695	0.0495493	53.82	13.989	227.137	227.408	0.25149
F6	ZT09	wt	2.71371	0.131682	0.0554273	53.6909	12.5055	242.964	240.541	0.261145
G6	Zt356.20	dZT107320	2.80221	0.119684	0.0455976	68.1978	15.2014	211.64	209.229	0.175471
B7	Zt356.20	dZT107320	2.42904	0.0489825	0.0648759	59.8592	10.6842	203.778	205.428	0.245741
C7	Zt356.38	dZT107320	2.53465	0.0756108	0.0651187	53.4704	10.6444	228.389	228.423	0.195864
D7	Zt360.5	compZt107320	2.55737	0.03412	0.0809474	53.1632	8.56293	231.9	232.359	0.115123
E7	Zt360.40	compZt107320	2.62461	0.075226	0.062139	56.6973	11.1548	228.093	227.337	0.224593
G7	ZT09	wt	2.64569	0.0254153	0.0875812	52.9301	7.91434	240.661	241.195	0.29353
B8	ZT09	wt	2.28851	0.00691557	0.137097	42.2975	5.05589	232.697	235.923	0.269582
C8	Zt356.20	dZT107320	2.52483	0.0455612	0.0709443	56.3352	9.7703	220.762	220.326	0.129234
D8	Zt356.38	dZT107320	3.04912	0.0552582	0.071221	56.0551	9.73234	267.453	264.528	0.189112
E8	Zt360.5	compZt107320	2.39838	0.0249744	0.0899831	50.612	7.70308	223.707	224.857	0.135941
F8	Zt360.40	compZt107320	2.43203	0.0357236	0.088559	47.4923	7.82695	234.309	235.091	0.191064
C9	ZT09	wt	2.70673	0.060156	0.0762996	49.5951	9.08455	254.758	253.531	0.140782
D9	Zt356.20	dZT107320
E9	Zt356.38	dZT107320	2.57661	0.0517193	0.0717415	54.1962	9.66173	230.718	230.36	0.127053
F9	Zt360.5	compZt107320	2.92818	0.0553216	0.0686538	57.5336	10.0963	252.488	251.098	0.0899349
G9	Zt360.40	compZt107320	2.76667	0.0766341	0.0665667	53.4541	10.4128	249.443	246.641	0.152643
B10	Zt360.40	compZt107320	2.49351	0.0493425	0.0763684	51.1032	9.07636	231.013	231.038	0.195342
D10	ZT09	wt	3.02036	0.0211777	0.0917845	53.9649	7.5519	271.715	271.618	0.214416
E10	Zt356.20	dZT107320	2.73853	0.0896455	0.0532187	63.6249	13.0245	219.106	216.818	0.186507
F10	Zt356.38	dZT107320	2.53117	0.061726	0.0678818	54.3451	10.2111	226.096	225.903	0.240973
G10	Zt360.5	compZt107320	2.71419	0.0286841	0.0804223	56.443	8.61884	237.317	237.728	0.178659
B11	Zt360.5	compZt107320	2.76375	0.0218442	0.0840873	57.4697	8.24318	238.91	239.46	0.141782
C11	Zt360.40	compZt107320	2.68287	0.0265383	0.0847934	54.3216	8.17454	240.297	241.008	0.151642
E11	ZT09	wt	2.7221	0.0403695	0.0733154	57.2341	9.45432	235.695	234.285	0.173693
F11	Zt356.20	dZT107320	3.10411	0.0729615	0.0556896	66.9203	12.4466	238.695	237.578	0.118804
G11	Zt356.38	dZT107320	2.96243	0.0807123	0.0573696	62.3196	12.0821	241.021	240.993	0.120154
