## Supplementary material for "The transcription factor Zt107320 affects the dimorphic switch, growth and virulence of the fungal wheat pathogen *Zymoseptoria tritici*": Table S3

### Sheet: Tabelle2
Table S3: Summary of in planta phenotype
Experiment	Genotype	Strain	Cultivar	leafArea	necrosisArea	PLACL	pycnidiaCount	meanPycnidiaArea	pycnidiaPerCm2Leaf	pycnidiaPerCm2Lesion	pycnidiaGreyValue
A	d107320	Zt356.38	Obelisk	366.745	361.758	98.6403	164	0.0170986	44.7177	45.3341	149.457
A	d107320	Zt356.38	Obelisk	279.672	275.218	98.4073	188	0.0165646	67.2215	68.3094	149.459
A	d107320	Zt356.38	Obelisk	340.868	335.963	98.5612	429	0.0169831	125.855	127.692	152.729
A	d107320::107320_EGFP	Zt360.5	Obelisk	342.39	338.107	98.7491	109	0.016575	31.835	32.2383	143.205
A	d107320::107320_EGFP	Zt360.5	Obelisk	317.75	313.62	98.7001	21	0.0130997	6.60896	6.696	159.803
A	d107320::107320_EGFP	Zt360.5	Obelisk	381.688	376.711	98.6959	111	0.0176989	29.0813	29.4656	152.57
A	d107320::107320_EGFP	Zt360.5	Obelisk	255.467	251.918	98.6106	135	0.0159142	52.8444	53.589	145.147
A	d107320::107320_EGFP	Zt360.5	Obelisk	350.514	345.726	98.634	127	0.0164482	36.2325	36.7343	149.989
A	d107320::107320_EGFP	Zt360.5	Obelisk	310.735	306.251	98.5572	191	0.0174262	61.4672	62.367	155.421
A	d107320	Zt356.38	Obelisk	373.442	368.577	98.6973	188	0.0173165	50.3425	51.007	136.871
A	d107320	Zt356.38	Obelisk	313.048	308.874	98.6669	55	0.0162494	17.5692	17.8066	140.878
A	d107320	Zt356.38	Obelisk	312.308	307.752	98.5411	70	0.0167421	22.4138	22.7456	146.328
A	d107320::107320_EGFP	Zt360.40	Obelisk	366.699	361.844	98.6761	475	0.0162292	129.534	131.272	138.083
A	d107320::107320_EGFP	Zt360.40	Obelisk	361.171	356.33	98.6597	260	0.0171215	71.9881	72.966	138.379
A	d107320::107320_EGFP	Zt360.40	Obelisk	367.036	361.682	98.5413	5	0.0117194	1.36227	1.38243	155.718
A	d107320	Zt356.20	Obelisk	395.883	390.775	98.7097	107	0.0172527	27.0282	27.3815	141.511
A	d107320	Zt356.20	Obelisk	323.922	319.676	98.6892	145	0.0177874	44.7639	45.3584	143.669
A	d107320	Zt356.20	Obelisk	286.692	281.901	98.3288	66	0.0166588	23.0213	23.4125	151.333
A	d107320	Zt356.20	Obelisk	279.372	275.201	98.5071	126	0.0165823	45.1012	45.7847	142.268
A	d107320	Zt356.20	Obelisk	319.817	315.425	98.6265	48	0.016597	15.0086	15.2176	138.533
A	d107320	Zt356.20	Obelisk	292.612	288.096	98.4567	55	0.0159648	18.7962	19.0908	139.813
A	d107320	Zt356.38	Obelisk	175.275	170.954	97.5347	70	0.0175983	39.9371	40.9466	139.308
A	d107320	Zt356.38	Obelisk	279.07	274.379	98.3192	38	0.01688	13.6167	13.8495	140.494
A	d107320	Zt356.38	Obelisk	372.461	367.356	98.6294	243	0.0166056	65.2417	66.1483	140.234
A	d107320::107320_EGFP	Zt360.40	Obelisk	301.002	296.703	98.5717	178	0.0163946	59.1358	59.9926	130.624
A	d107320::107320_EGFP	Zt360.40	Obelisk	302.669	297.859	98.4108	157	0.0161145	51.8719	52.7096	156.813
A	d107320::107320_EGFP	Zt360.40	Obelisk	335.239	330.743	98.6589	192	0.0160844	57.2726	58.0511	136.717
A	d107320	Zt356.38	Obelisk	351.05	345.438	98.4015	340	0.0162701	96.8524	98.4257	142.923
A	d107320	Zt356.38	Obelisk	303.22	298.507	98.4457	63	0.0168273	20.777	21.105	152.417
A	d107320	Zt356.38	Obelisk	361.414	11.6904	3.23462	1	0.00178923	0.276691	8.55405	151
A	wt	Zt09	Obelisk	330.102	325.695	98.6649	164	0.0177123	49.6816	50.3539	146.033
A	wt	Zt09	Obelisk	372.196	367.414	98.7153	252	0.0177911	67.7062	68.5874	147.699
A	wt	Zt09	Obelisk	261.86	257.446	98.3145	74	0.0167921	28.2594	28.7439	151.286
A	wt	Zt09	Obelisk	329.229	324.765	98.6442	390	0.0167281	118.459	120.087	132.915
A	wt	Zt09	Obelisk	277.357	273.158	98.4861	138	0.0163429	49.7553	50.5201	151.037
A	wt	Zt09	Obelisk	244.647	240.689	98.3822	525	0.0169491	214.595	218.124	151.984
A	d107320::107320_EGFP	Zt360.5	Obelisk	320.118	315.576	98.581	101	0.0174051	31.5509	32.005	121.265
A	d107320::107320_EGFP	Zt360.5	Obelisk	288.687	284.626	98.5934	82	0.0159067	28.4045	28.8097	146.242
A	d107320::107320_EGFP	Zt360.5	Obelisk	321.125	316.688	98.6182	82	0.0157212	25.5352	25.893	128.962
A	wt	Zt09	Obelisk	279.011	275.022	98.5701	281	0.0170868	100.713	102.174	129.737
A	wt	Zt09	Obelisk	273.73	269.43	98.4293	211	0.0169298	77.0834	78.3135	129.124
A	wt	Zt09	Obelisk	193.684	190.012	98.1042	33	0.0162928	17.0381	17.3673	141.878
A	d107320::107320_EGFP	Zt360.40	Obelisk	305.128	300.842	98.5952	194	0.0173366	63.5798	64.4857	155.884
A	d107320::107320_EGFP	Zt360.40	Obelisk	355.952	350.945	98.5936	391	0.0157656	109.846	111.413	135.598
A	d107320::107320_EGFP	Zt360.40	Obelisk	200.984	197.359	98.1964	73	0.0161276	36.3213	36.9884	147.971
A	d107320	Zt356.20	Obelisk	359.778	354.957	98.66	98	0.0168334	27.239	27.6089	138.062
A	d107320	Zt356.20	Obelisk	301.492	296.664	98.3988	21	0.0157196	6.96537	7.07871	156.209
A	d107320	Zt356.20	Obelisk	312.135	307.528	98.5238	48	0.0161962	15.3779	15.6084	145.855
A	d107320::107320_EGFP	Zt360.40	Obelisk	306.545	301.822	98.4594	203	0.0172797	66.2219	67.2581	140.211
A	d107320::107320_EGFP	Zt360.40	Obelisk	269.686	264.8	98.1881	108	0.0170557	40.0466	40.7856	147.492
A	d107320::107320_EGFP	Zt360.40	Obelisk	257.703	253.155	98.2349	20	0.014873	7.76086	7.90031	135.406
A	wt	Zt09	Obelisk	336.217	331.714	98.6608	222	0.0170843	66.0288	66.925	142.433
A	wt	Zt09	Obelisk	266.146	261.841	98.3825	285	0.017401	107.084	108.845	140.338
A	wt	Zt09	Obelisk	260.029	256.297	98.5646	363	0.0172293	139.6	141.633	140.455
A	d107320::107320_EGFP	Zt360.40	Obelisk	325.254	320.64	98.5814	439	0.0173889	134.971	136.913	144.904
A	d107320::107320_EGFP	Zt360.40	Obelisk	248.703	244.709	98.3941	145	0.0172599	58.3024	59.254	148.502
A	d107320::107320_EGFP	Zt360.40	Obelisk	268.529	264.507	98.5023	119	0.0175277	44.3155	44.9893	144.854
A	d107320	Zt356.20	Obelisk	325.426	321.01	98.6429	58	0.0164501	17.8228	18.068	135.183
A	d107320	Zt356.20	Obelisk	271.985	267.692	98.4217	31	0.0150209	11.3977	11.5805	130.358
A	d107320	Zt356.20	Obelisk	241.183	236.922	98.2333	98	0.0174632	40.633	41.3637	125.806
A	d107320	Zt356.20	Obelisk	317.582	312.749	98.478	22	0.0157167	6.92734	7.0344	157.795
A	d107320	Zt356.20	Obelisk	393.874	388.051	98.5217	127	0.0174696	32.2438	32.7276	161.513
A	d107320	Zt356.20	Obelisk	268.653	264.044	98.2847	55	0.017079	20.4725	20.8298	155.327
A	d107320::107320_EGFP	Zt360.5	Obelisk	272.114	267.693	98.3751	240	0.0169623	88.1982	89.655	139.994
A	d107320::107320_EGFP	Zt360.5	Obelisk	352.942	347.977	98.5931	134	0.0161898	37.9665	38.5083	142.147
A	d107320::107320_EGFP	Zt360.5	Obelisk	313.58	309.325	98.6432	127	0.017128	40.5	41.0571	124.541
A	d107320::107320_EGFP	Zt360.5	Obelisk	380.597	375.685	98.7093	188	0.0162054	49.3961	50.042	143.19
A	d107320::107320_EGFP	Zt360.5	Obelisk	420.797	415.436	98.7261	123	0.0167176	29.2302	29.6074	140.674
A	d107320::107320_EGFP	Zt360.5	Obelisk	288.268	283.662	98.4022	215	0.0170934	74.5833	75.7943	139.662
A	wt	Zt09	Obelisk	277.134	273.012	98.5125	117	0.0170206	42.2178	42.8552	147.887
A	wt	Zt09	Obelisk	322.123	316.991	98.4068	93	0.0167379	28.871	29.3384	150.921
A	wt	Zt09	Obelisk	210.222	206.373	98.1693	78	0.0174392	37.1037	37.7956	154.984
A	d107320::107320_EGFP	Zt360.40	Obelisk	292.987	288.738	98.5498	188	0.0167621	64.1667	65.1109	132.063
A	d107320::107320_EGFP	Zt360.40	Obelisk	311.96	307.818	98.6724	78	0.0168314	25.0032	25.3397	135.371
A	d107320::107320_EGFP	Zt360.40	Obelisk	290.567	286.119	98.469	159	0.0166038	54.7206	55.5714	140.961
A	d107320	Zt356.20	Obelisk	257.075	253.377	98.5616	65	0.0154149	25.2845	25.6535	142.221
A	d107320	Zt356.20	Obelisk	235.772	231.689	98.268	38	0.0152791	16.1173	16.4013	146.626
A	d107320	Zt356.20	Obelisk	244.192	240.8	98.6111	29	0.016211	11.8759	12.0432	136.041
A	d107320	Zt356.20	Obelisk	361.514	356.286	98.5541	43	0.0151044	11.8944	12.0689	150.561
A	d107320	Zt356.20	Obelisk	147.972	144.964	97.9674	13	0.0176514	8.78545	8.96773	127.769
A	d107320	Zt356.20	Obelisk	358.165	270.514	75.5279	6	0.0161776	1.67521	2.218	161.452
A	d107320	Zt356.38	Obelisk	308.511	304.357	98.6533	221	0.016688	71.6343	72.6122	134.437
A	d107320	Zt356.38	Obelisk	251.925	247.875	98.3924	258	0.0170462	102.412	104.085	142.119
A	d107320	Zt356.38	Obelisk	207.142	203.631	98.3051	245	0.0166563	118.277	120.316	149.532
A	d107320::107320_EGFP	Zt360.5	Obelisk	317.649	312.682	98.4362	109	0.017051	34.3146	34.8598	144.697
A	d107320::107320_EGFP	Zt360.5	Obelisk	218.222	214.52	98.3038	141	0.0172039	64.6131	65.728	142.573
A	d107320::107320_EGFP	Zt360.5	Obelisk	369.272	364.052	98.5864	111	0.0176465	30.0592	30.4902	146.775
A	d107320::107320_EGFP	Zt360.40	Obelisk	345.173	340.511	98.6495	232	0.0170748	67.2128	68.1329	146.453
A	d107320::107320_EGFP	Zt360.40	Obelisk	359.719	355.203	98.7446	259	0.0167403	72.0007	72.9162	141.571
A	d107320::107320_EGFP	Zt360.40	Obelisk	257.444	253.38	98.4215	292	0.0167801	113.423	115.242	145.188
A	wt	Zt09	Obelisk	249.925	245.904	98.3912	360	0.0166038	144.043	146.399	144.611
A	wt	Zt09	Obelisk	334.243	329.36	98.5391	205	0.0174864	61.3327	62.242	147.346
A	wt	Zt09	Obelisk	319.377	315.19	98.6892	301	0.0178299	94.246	95.4978	141.024
A	wt	Zt09	Obelisk	341.55	336.962	98.6566	92	0.0167886	26.936	27.3028	139.332
A	wt	Zt09	Obelisk	303.942	299.912	98.6743	212	0.0176623	69.7502	70.6873	133.899
A	wt	Zt09	Obelisk	292.059	287.759	98.5277	107	0.0177585	36.6364	37.1838	146.617
A	d107320	Zt356.38	Obelisk	317.637	313.442	98.6792	107	0.0154885	33.6862	34.1371	137.263
A	d107320	Zt356.38	Obelisk	310.59	305.492	98.3586	114	0.0162404	36.7043	37.3169	130.602
A	d107320	Zt356.38	Obelisk	142.807	139.977	98.0185	28	0.0165823	19.6069	20.0033	129.269
A	d107320	Zt356.38	Obelisk	302.941	298.193	98.4325	86	0.0164463	28.3883	28.8404	135.81
A	d107320	Zt356.38	Obelisk	273.857	269.449	98.3903	158	0.0177253	57.6942	58.6381	139.692
A	d107320	Zt356.38	Obelisk	198.311	194.078	97.8653	23	0.0162975	11.598	11.8509	145.802
A	d107320::107320_EGFP	Zt360.5	Obelisk	291.867	287.577	98.5303	66	0.0151542	22.6131	22.9504	128.299
A	d107320::107320_EGFP	Zt360.5	Obelisk	284.28	280.127	98.5392	147	0.016736	51.7095	52.4761	132.57
A	d107320::107320_EGFP	Zt360.5	Obelisk	244.342	240.414	98.3925	151	0.0175664	61.7986	62.8083	145.737
A	wt	Zt09	Obelisk	203.019	198.791	97.9175	59	0.0172327	29.0613	29.6794	160.007
A	wt	Zt09	Obelisk	255.432	251.498	98.4595	129	0.0175039	50.5026	51.2928	152.16
A	wt	Zt09	Obelisk	350.902	345.647	98.5026	88	0.0165961	25.0783	25.4595	140.247
A	d107320::107320_EGFP	Zt360.5	Obelisk	273.014	269.217	98.6093	89	0.0180933	32.5991	33.0588	126.206
A	d107320::107320_EGFP	Zt360.5	Obelisk	305.098	300.673	98.5497	157	0.0173054	51.4589	52.2162	148.738
A	d107320::107320_EGFP	Zt360.5	Obelisk	312.426	307.742	98.5008	185	0.0172201	59.2141	60.1153	147.062
A	d107320::107320_EGFP	Zt360.5	Obelisk	214.418	210.778	98.3021	110	0.0175832	51.3016	52.1877	151.529
A	d107320::107320_EGFP	Zt360.5	Obelisk	265.537	261.638	98.5314	311	0.0173644	117.121	118.867	152.506
A	d107320::107320_EGFP	Zt360.5	Obelisk	263.115	259.157	98.4958	155	0.0178144	58.9097	59.8094	151.057
A	d107320	Zt356.38	Obelisk	288.887	284.895	98.6182	69	0.015578	23.8848	24.2194	136.514
A	d107320	Zt356.38	Obelisk	283.031	278.801	98.5054	170	0.0176002	60.0641	60.9755	146.799
A	d107320	Zt356.38	Obelisk	305.521	301.084	98.5475	117	0.0166956	38.2952	38.8596	151.664
A	d107320	Zt356.20	Obelisk	257.975	253.961	98.444	59	0.0166565	22.8704	23.2319	138.218
A	d107320	Zt356.20	Obelisk	223.204	219.516	98.3477	53	0.016466	23.7451	24.144	157.592
A	d107320	Zt356.20	Obelisk	370.951	366.072	98.6847	92	0.0170609	24.8011	25.1317	148.021
A	d107320::107320_EGFP	Zt360.40	Obelisk	308.514	304.146	98.5842	210	0.0168784	68.0682	69.0458	138.253
A	d107320::107320_EGFP	Zt360.40	Obelisk	264.711	260.594	98.445	201	0.0171312	75.932	77.1314	136.875
A	d107320::107320_EGFP	Zt360.40	Obelisk	305.509	301.152	98.5739	147	0.0166173	48.1164	48.8125	135.09
A	wt	Zt09	Obelisk	269.326	264.925	98.3661	235	0.0170281	87.2549	88.7043	147.98
A	wt	Zt09	Obelisk	304.159	299.738	98.5464	447	0.017416	146.963	149.13	143.115
A	wt	Zt09	Obelisk	291.037	287.014	98.6177	281	0.0180308	96.5512	97.9046	145.847
A	d107320	Zt356.20	Obelisk	274.711	270.744	98.556	24	0.0162335	8.73646	8.86445	145.598
A	d107320	Zt356.20	Obelisk	202.767	198.454	97.873	39	0.0173647	19.2339	19.6519	164.694
A	d107320	Zt356.20	Obelisk	239.935	235.824	98.2867	60	0.0175643	25.0068	25.4427	152.19
A	d107320	Zt356.38	Obelisk	261.84	257.754	98.4393	191	0.0166511	72.9453	74.1018	128.324
A	d107320	Zt356.38	Obelisk	356.689	352.142	98.7251	213	0.0168045	59.7158	60.487	142.527
A	d107320	Zt356.38	Obelisk	195.693	192.179	98.2045	31	0.0179211	15.8412	16.1308	141.757
A	wt	Zt09	Obelisk	327.873	323.577	98.6899	191	0.0179789	58.2543	59.0276	139.469
A	wt	Zt09	Obelisk	262.623	258.368	98.3797	193	0.0176397	73.4894	74.6997	141.467
A	wt	Zt09	Obelisk	173.401	170.023	98.0519	17	0.0168135	9.80385	9.99864	141.397
A	d107320	Zt356.38	Obelisk	285.237	280.882	98.4732	201	0.0167328	70.4678	71.5604	147.917
A	d107320	Zt356.38	Obelisk	351.73	347.087	98.6801	279	0.0178041	79.3222	80.3832	142.135
A	d107320	Zt356.38	Obelisk	332.045	326.81	98.4235	141	0.0178035	42.4641	43.1443	148.023
A	wt	Zt09	Obelisk	334.136	329.191	98.5199	127	0.0170082	38.0085	38.5795	154.043
A	wt	Zt09	Obelisk	296.68	292.574	98.6159	260	0.017586	87.6364	88.8664	143.976
A	wt	Zt09	Obelisk	268.901	265.009	98.5526	184	0.0170341	68.4267	69.4316	147.99
A	d107320::107320_EGFP	Zt360.40	Obelisk	271.864	267.448	98.3757	173	0.0171166	63.6347	64.6854	131.601
A	d107320::107320_EGFP	Zt360.40	Obelisk	370.839	366.182	98.7442	357	0.0168135	96.2682	97.4925	140.14
A	d107320::107320_EGFP	Zt360.40	Obelisk	250.186	245.899	98.2868	336	0.0170136	134.3	136.641	150.447
A	d107320::107320_EGFP	Zt360.5	Obelisk	355.128	349.825	98.5065	110	0.0172742	30.9747	31.4443	162.824
A	d107320::107320_EGFP	Zt360.5	Obelisk	246.841	242.71	98.3267	57	0.0175313	23.0918	23.4848	151.991
A	d107320::107320_EGFP	Zt360.5	Obelisk	311.06	306.422	98.5091	183	0.0172592	58.8311	59.7215	154.219
A	d107320::107320_EGFP	Zt360.5	Obelisk	318.736	313.938	98.4947	196	0.017413	61.4929	62.4327	156.333
A	d107320::107320_EGFP	Zt360.5	Obelisk	232.918	228.654	98.1694	186	0.0177047	79.8564	81.3455	151.256
A	d107320::107320_EGFP	Zt360.5	Obelisk	421.214	415.491	98.6411	92	0.0173818	21.8416	22.1425	145.387
A	d107320::107320_EGFP	Zt360.40	Obelisk	268.248	263.862	98.3648	179	0.0169627	66.7293	67.8386	132.245
A	d107320::107320_EGFP	Zt360.40	Obelisk	274.295	270.201	98.5075	299	0.017418	109.007	110.658	137.815
A	d107320::107320_EGFP	Zt360.40	Obelisk	333.896	329.687	98.7394	274	0.0175005	82.0615	83.1092	148.953
A	d107320	Zt356.20	Obelisk	288.784	284.748	98.6022	57	0.0161972	19.7379	20.0177	162.599
A	d107320	Zt356.20	Obelisk	340.359	335.567	98.5922	92	0.0170366	27.0303	27.4163	157.615
A	d107320	Zt356.20	Obelisk	213.464	209.873	98.3178	55	0.0166561	25.7654	26.2063	155.78
A	d107320	Zt356.20	Obelisk	302.584	298.55	98.6667	29	0.0156557	9.5841	9.71361	124.583
A	d107320	Zt356.20	Obelisk	294.097	289.936	98.5854	78	0.0169116	26.5219	26.9025	137.832
A	d107320	Zt356.20	Obelisk	224.388	220.815	98.4076	43	0.0161239	19.1632	19.4733	132.391
A	d107320::107320_EGFP	Zt360.40	Obelisk	187.3	183.88	98.1738	151	0.0175931	80.6191	82.1188	138.83
A	d107320::107320_EGFP	Zt360.40	Obelisk	225.236	221.663	98.4138	148	0.017442	65.7088	66.7679	142.067
A	d107320::107320_EGFP	Zt360.40	Obelisk	277.382	273.117	98.4624	58	0.0171288	20.9098	21.2363	142.106
A	d107320	Zt356.38	Obelisk	348.119	343.386	98.6402	89	0.0163292	25.5659	25.9184	129.412
A	d107320	Zt356.38	Obelisk	275.867	272	98.5981	68	0.0166688	24.6495	25	147.027
A	d107320	Zt356.38	Obelisk	294.25	289.389	98.348	79	0.0158199	26.8479	27.2989	137.881
A	d107320::107320_EGFP	Zt360.40	Obelisk	216.442	212.499	98.1787	162	0.0170915	74.847	76.2355	134.61
A	d107320::107320_EGFP	Zt360.40	Obelisk	355.035	350.525	98.7298	81	0.0164675	22.8146	23.1082	114.414
A	d107320::107320_EGFP	Zt360.40	Obelisk	315.931	311.516	98.6024	61	0.016631	19.308	19.5817	130.21
A	d107320	Zt356.20	Obelisk	263.98	259.694	98.3765	33	0.0162386	12.501	12.7073	138.801
A	d107320	Zt356.20	Obelisk	271.387	267.089	98.4164	43	0.0168104	15.8446	16.0995	127.317
A	d107320	Zt356.20	Obelisk	339.832	335.289	98.6632	32	0.0140622	9.41641	9.544	122.614
A	d107320	Zt356.38	Obelisk	340.562	336.268	98.7392	122	0.0159197	35.8231	36.2805	124.62
A	d107320	Zt356.38	Obelisk	280.908	276.992	98.6059	144	0.0169107	51.2623	51.9871	122.03
A	d107320	Zt356.38	Obelisk	293.27	288.538	98.3863	183	0.0167801	62.3998	63.4233	110.787
A	d107320::107320_EGFP	Zt360.5	Obelisk	276.663	272.564	98.5182	55	0.0166317	19.8797	20.1788	130.51
A	d107320::107320_EGFP	Zt360.5	Obelisk	370.617	365.492	98.6172	84	0.0166835	22.6649	22.9827	126.535
A	d107320::107320_EGFP	Zt360.5	Obelisk	240.185	236.224	98.3511	58	0.0166969	24.1481	24.5529	122.194
A	wt	Zt09	Obelisk	307.414	302.839	98.5115	130	0.0173934	42.2882	42.9272	139.379
A	wt	Zt09	Obelisk	307.9	303.226	98.482	247	0.0173472	80.2209	81.4574	140.287
A	wt	Zt09	Obelisk	285.01	281.083	98.622	60	0.0178252	21.0519	21.346	136.822
A	Mock	Mock	Obelisk	520.074	514.516	98.9314	3	0.0155066	0.576841	0.583072	163.329
A	Mock	Mock	Obelisk	194.065	191.011	98.4266	1	0.0196815	0.515292	0.523529	131.705
A	Mock	Mock	Obelisk	321.046	315.516	98.2773	13	0.0145891	4.04926	4.12024	161.328
A	Mock	Mock	Obelisk	429.833	424.193	98.6878	8	0.0141461	1.86119	1.88593	136.687
A	Mock	Mock	Obelisk	168.105	165.214	98.2803	10	0.0164609	5.94866	6.05275	156.772
A	Mock	Mock	Obelisk	138.853	135.941	97.9028	2	0.0111827	1.44038	1.47123	165.242
B	wt	Zt09	Obelisk	331.070743614	326.539970381	98.631478824	303	0.017583744	91.521224948	92.791090673	127.724748632
B	wt	Zt09	Obelisk	270.184200924	266.149938531	98.506847410	164	0.017169500	60.699330101	61.619401795	140.394350676
B	wt	Zt09	Obelisk	293.108240554	288.263457763	98.347101132	194	0.017320467	66.187153126	67.299546569	136.557784657
B	d107320::107320_EGFP	Zt360.5	Obelisk	200.116680784	196.446079032	98.165769221	40	0.017657446	19.988338725	20.361821522	137.340519072
B	d107320::107320_EGFP	Zt360.5	Obelisk	338.748769336	334.071726694	98.619318189	69	0.016692981	20.369077690	20.654247123	136.888063130
B	d107320::107320_EGFP	Zt360.5	Obelisk	156.510504520	153.526071802	98.093142228	63	0.018453191	40.252889219	41.035375465	124.816608103
B	d107320::107320_EGFP	Zt360.40	Obelisk	271.273840928	266.896046710	98.386208489	76	0.016732815	28.015970777	28.475506077	143.810070039
B	d107320::107320_EGFP	Zt360.40	Obelisk	337.774534555	333.118962652	98.621692453	84	0.016289432	24.868659833	25.216216853	139.128170241
B	d107320::107320_EGFP	Zt360.40	Obelisk	427.961926352	422.577691245	98.741889225	165	0.017252498	38.554831596	39.046074466	141.215361262
B	d107320	Zt356.38	Obelisk	262.949903808	258.631601430	98.357747116	23	0.016919876	8.746913259	8.892958120	164.727375468
B	d107320	Zt356.38	Obelisk	351.933144994	346.379827817	98.422053377	115	0.017542216	32.676660791	33.200547712	139.507151942
B	d107320	Zt356.38	Obelisk	388.207511201	382.965072432	98.649578224	72	0.017625141	18.546781791	18.800670135	138.299364941
B	d107320	Zt356.20	Obelisk	253.784134797	249.850963799	98.450190355	35	0.015042297	13.791248231	14.008351006	108.772110947
B	d107320	Zt356.20	Obelisk	258.159692479	254.124982778	98.437126392	28	0.015815500	10.845999905	11.018200452	118.228050075
B	d107320	Zt356.20	Obelisk	260.831457561	256.618719650	98.384881198	13	0.017169710	4.984061402	5.065881405	136.062167347
B	wt	Zt09	Obelisk	362.754844749	0.000000000	0.000000000	0	0.000000000	0.000000000	0.000000000	0.000000000
B	wt	Zt09	Obelisk	296.467516591	289.986484567	97.813914962	74	0.016580585	24.960576069	25.518430664	126.103951929
B	wt	Zt09	Obelisk	336.259058228	331.371333960	98.546440862	142	0.017882832	42.229345656	42.852228134	143.289473831
B	d107320::107320_EGFP	Zt360.5	Obelisk	295.822947114	291.525668168	98.547347666	62	0.016081410	20.958482297	21.267424028	137.551542169
B	d107320::107320_EGFP	Zt360.5	Obelisk	280.445424931	275.810429152	98.347273528	96	0.017794434	34.231259085	34.806515582	142.716488647
B	d107320::107320_EGFP	Zt360.5	Obelisk	270.682500992	266.337807497	98.394911574	71	0.017337874	26.229992608	26.657875075	139.709251580
B	d107320	Zt356.38	Obelisk	315.942371464	310.430653844	98.255467415	27	0.015340976	8.545862296	8.697594669	132.214092262
B	d107320	Zt356.38	Obelisk	325.877955929	302.968677433	92.969982142	35	0.014927276	10.740217116	11.552349337	124.815894635
B	d107320	Zt356.38	Obelisk	295.949982320	291.342719579	98.443229256	32	0.015488007	10.812637916	10.983627820	120.526049746
B	wt	Zt09	Obelisk	272.533010308	268.356504268	98.467522876	48	0.016755377	17.612545337	17.886654222	138.563607292
B	wt	Zt09	Obelisk	346.552935650	336.250112087	97.027056330	17	0.017313415	4.905455488	5.055760396	119.689702469
B	wt	Zt09	Obelisk	184.439015562	180.319764826	97.766605551	44	0.016692686	23.856123861	24.401096598	137.694434213
B	wt	Zt09	Obelisk	331.539074108	326.633904864	98.520485328	139	0.017264765	41.925676596	42.555288330	144.032440308
B	wt	Zt09	Obelisk	268.536769014	263.850332924	98.254825174	166	0.017477311	61.816488151	62.914455389	139.564740001
B	wt	Zt09	Obelisk	318.859260816	313.821241375	98.419986477	184	0.017782887	57.705709889	58.632105078	132.244736476
B	wt	Zt09	Obelisk	283.093930046	278.734922725	98.460225791	93	0.016391639	32.851287198	33.365033377	135.193137612
B	wt	Zt09	Obelisk	386.251437418	347.234184306	89.898483389	208	0.016948207	53.850932281	59.901936330	120.172254410
B	wt	Zt09	Obelisk	332.506599283	297.959285643	89.610036699	103	0.016897784	30.976828797	34.568481320	134.550310135
B	d107320	Zt356.20	Obelisk	346.557856028	341.674604830	98.590927572	78	0.016183340	22.507064446	22.828737898	130.789106458
B	d107320	Zt356.20	Obelisk	263.408393547	258.227235845	98.033032421	51	0.016524049	19.361569809	19.750046827	121.171115079
B	d107320	Zt356.20	Obelisk	346.960432384	342.367930776	98.676361574	21	0.017061569	6.052563359	6.133752058	129.657744378
B	wt	Zt09	Obelisk	247.854632381	243.477732777	98.234086020	79	0.017869634	31.873521685	32.446498946	128.844904223
B	wt	Zt09	Obelisk	332.264606163	215.519252163	64.863740575	49	0.015190183	14.747282464	22.735787874	125.482397463
B	wt	Zt09	Obelisk	248.178482694	242.100027026	97.550772492	23	0.018145108	9.267523820	9.500205466	124.988978542
B	d107320	Zt356.38	Obelisk	251.113711636	246.765439684	98.268405209	14	0.015719648	5.575163502	5.673403868	128.013833843
B	d107320	Zt356.38	Obelisk	288.883872659	284.532916865	98.493873765	51	0.017041522	17.654152698	17.924112458	117.903085124
B	d107320	Zt356.38	Obelisk	250.994280650	245.432911946	97.784264769	21	0.016869866	8.366724511	8.556309679	110.145027915
B	d107320::107320_EGFP	Zt360.40	Obelisk	359.799039682	354.962308419	98.655713126	170	0.017181854	47.248597481	47.892408847	138.916068629
B	d107320::107320_EGFP	Zt360.40	Obelisk	328.068865920	322.748148415	98.378170544	42	0.016901817	12.802190138	13.013242742	121.618482758
B	d107320::107320_EGFP	Zt360.40	Obelisk	370.724961983	365.934303347	98.707759356	136	0.016823350	36.684877995	37.165141053	136.810606127
B	d107320::107320_EGFP	Zt360.5	Obelisk	307.721314968	303.283581604	98.557872611	188	0.016981013	61.094240423	61.988189076	131.437563885
B	d107320::107320_EGFP	Zt360.5	Obelisk	244.814733586	228.854370300	93.480636132	90	0.017787911	36.762493287	39.326319127	134.305466657
B	d107320::107320_EGFP	Zt360.5	Obelisk	363.225859085	357.862200103	98.523326782	35	0.017713360	9.635877822	9.780300906	142.319468449
B	d107320::107320_EGFP	Zt360.40	Obelisk	309.223372083	304.790111790	98.566324317	115	0.016624264	37.189944352	37.730882844	127.269410713
B	d107320::107320_EGFP	Zt360.40	Obelisk	170.682086864	166.993592830	97.838968282	41	0.015623017	24.021267113	24.551840167	128.648672077
B	d107320::107320_EGFP	Zt360.40	Obelisk	254.066385553	249.397394438	98.162294825	24	0.016904479	9.446349995	9.623195966	121.446819633
B	d107320	Zt356.20	Obelisk	223.564516983	220.076863819	98.439979112	55	0.016680487	24.601399516	24.991268526	140.157207724
B	d107320	Zt356.20	Obelisk	346.509994172	0.000000000	0.000000000	0	0.000000000	0.000000000	0.000000000	0.000000000
B	d107320	Zt356.20	Obelisk	325.039702494	320.308535698	98.544434184	55	0.017493773	16.921009827	17.170944221	122.056098270
B	d107320	Zt356.20	Obelisk	293.998381608	288.723289423	98.205741081	53	0.016179012	18.027310120	18.356676424	146.166603163
B	d107320	Zt356.20	Obelisk	211.747111707	208.183416343	98.317004026	45	0.017564257	21.251765673	21.615554587	145.425773105
B	d107320	Zt356.20	Obelisk	342.377324224	336.192409476	98.193538441	43	0.016550361	12.559242963	12.790294721	139.859116778
B	d107320	Zt356.38	Obelisk	330.472694072	326.110555601	98.680030590	73	0.017107963	22.089570881	22.385046649	129.324791023
B	d107320	Zt356.38	Obelisk	294.024325417	290.055369855	98.650126803	59	0.016717154	20.066366929	20.340943879	125.671711739
B	d107320	Zt356.38	Obelisk	312.832245461	308.380645578	98.577000949	46	0.016034986	14.704366531	14.916630035	129.813622907
B	wt	Zt09	Obelisk	335.563495746	327.168436803	97.498220441	112	0.016474479	33.376693657	34.233131134	135.709593989
B	wt	Zt09	Obelisk	259.055201217	255.382362930	98.582217894	105	0.017883762	40.531901891	41.114820458	148.444872634
B	wt	Zt09	Obelisk	321.204044436	316.832959825	98.639156422	43	0.017288938	13.387129068	13.571820313	129.109394617
B	d107320::107320_EGFP	Zt360.40	Obelisk	202.927558363	199.693975610	98.406533455	52	0.014322428	25.624907932	26.039844137	136.892713955
B	d107320::107320_EGFP	Zt360.40	Obelisk	356.430370197	351.342699672	98.572604651	120	0.016733012	33.667164763	34.154687179	131.614212080
B	d107320::107320_EGFP	Zt360.40	Obelisk	260.530867216	256.205407924	98.339751701	99	0.017386238	37.999336147	38.640870543	136.453424639
B	d107320	Zt356.38	Obelisk	307.571467102	302.918131735	98.487071830	37	0.016743791	12.029724457	12.214521392	128.166270935
B	d107320	Zt356.38	Obelisk	364.421063556	359.679608697	98.698907573	23	0.018184004	6.311380516	6.394579911	132.945698917
B	d107320	Zt356.38	Obelisk	314.346379866	309.882255386	98.579870879	29	0.017213610	9.225491960	9.358393227	131.883189696
B	d107320::107320_EGFP	Zt360.40	Obelisk	325.210573792	320.890482186	98.671601739	110	0.016550361	33.824238467	34.279608186	142.788333719
B	d107320::107320_EGFP	Zt360.40	Obelisk	220.356430733	216.993576240	98.473902267	91	0.016368489	41.296729892	41.936725306	127.563616262
B	d107320::107320_EGFP	Zt360.40	Obelisk	316.848168265	312.150996805	98.517532392	149	0.017180794	47.025678203	47.733309048	135.307078396
B	wt	Zt09	Obelisk	362.367029526	357.707879166	98.714245508	63	0.016010753	17.385687678	17.612136514	129.418278093
B	wt	Zt09	Obelisk	339.945763034	333.041131223	97.968901936	53	0.017546252	15.590722334	15.913950270	136.187368208
B	wt	Zt09	Obelisk	280.617638150	255.639117184	91.098734516	131	0.017595216	46.682739141	51.244113750	137.653716933
B	d107320::107320_EGFP	Zt360.5	Obelisk	311.981020121	307.670321963	98.618281921	83	0.017612042	26.604182513	26.976927599	138.898239941
B	d107320::107320_EGFP	Zt360.5	Obelisk	252.972719786	248.498754550	98.231443596	192	0.016801972	75.897511859	77.263968726	135.535500115
B	d107320::107320_EGFP	Zt360.5	Obelisk	282.586236530	273.407495614	96.751879699	100	0.017154226	35.387427650	36.575442007	125.914367400
B	wt	Zt09	Obelisk	324.457308700	264.203705503	81.429420272	45	0.015715388	13.869313094	17.032312213	127.023147908
B	wt	Zt09	Obelisk	336.380278442	324.099910357	96.349260384	98	0.017691451	29.133693703	30.237589357	134.248263975
B	wt	Zt09	Obelisk	315.946844535	311.453197788	98.577720644	95	0.016917624	30.068349041	30.502175182	136.042091138
B	d107320	Zt356.20	Obelisk	261.496603163	252.058424151	96.390706840	15	0.014492749	5.736212180	5.951001261	124.695812022
B	d107320	Zt356.20	Obelisk	333.832417416	326.662979823	97.852384245	48	0.016373302	14.378471801	14.694043392	125.915721650
B	d107320	Zt356.20	Obelisk	286.364639285	281.812395313	98.410333069	48	0.017044263	16.761846058	17.032607791	139.473879875
B	d107320::107320_EGFP	Zt360.5	Obelisk	343.631125920	336.312287768	97.870146911	131	0.017004497	38.122274183	38.951892263	136.379740663
B	d107320::107320_EGFP	Zt360.5	Obelisk	294.716756749	290.310334880	98.504862120	44	0.016713018	14.929588831	15.156194842	136.721958067
B	d107320::107320_EGFP	Zt360.5	Obelisk	318.173091783	313.388248139	98.496150753	65	0.017699596	20.429131714	20.741045775	134.861617604
B	d107320	Zt356.38	Obelisk	289.824559410	285.185090562	98.399214732	39	0.016791219	13.456416557	13.675329213	135.058509578
B	d107320	Zt356.38	Obelisk	294.242163957	0.000000000	0.000000000	0	0.000000000	0.000000000	0.000000000	0.000000000
B	d107320	Zt356.38	Obelisk	176.489027145	172.571064588	97.780053173	98	0.017417589	55.527531419	56.788199247	138.708976885
B	d107320::107320_EGFP	Zt360.5	Obelisk	314.718986649	310.164506142	98.552842154	95	0.016870539	30.185658962	30.628907602	135.976173741
B	d107320::107320_EGFP	Zt360.5	Obelisk	288.602516517	280.572012829	97.217451953	89	0.016696113	30.838261937	31.720911542	132.132756578
B	d107320::107320_EGFP	Zt360.5	Obelisk	260.035250991	255.813119631	98.376323462	64	0.017689596	24.612047696	25.018263368	132.659954657
B	wt	Zt09	Obelisk	264.022546143	245.824752932	93.107485146	44	0.016804513	16.665243421	17.898929817	128.772685243
B	wt	Zt09	Obelisk	297.129978350	292.598757810	98.475003914	78	0.016842831	26.251137779	26.657666145	150.414905528
B	wt	Zt09	Obelisk	247.642161526	242.991510001	98.122027567	143	0.017685833	57.744609851	58.849792735	136.889196913
B	d107320	Zt356.20	Obelisk	276.845050387	272.903827862	98.576379632	87	0.016185318	31.425521200	31.879362295	135.905730770
B	d107320	Zt356.20	Obelisk	229.491335557	225.461546234	98.244034219	123	0.017317693	53.596794712	54.554757587	128.796345017
B	d107320	Zt356.20	Obelisk	243.965297475	239.576767888	98.201166464	41	0.015961225	16.805668849	17.113512450	131.779027386
B	wt	Zt09	Obelisk	340.088006680	335.406490967	98.623439927	225	0.017170627	66.159345693	67.082780465	129.478226146
B	wt	Zt09	Obelisk	319.574504809	256.619166957	80.300262723	146	0.017065071	45.685747080	56.893645838	129.810636049
B	wt	Zt09	Obelisk	234.089204849	228.541255357	97.629984904	9	0.016152755	3.844688184	3.938019849	130.182911809
B	d107320::107320_EGFP	Zt360.40	Obelisk	322.916783177	317.873396051	98.438177454	211	0.017279620	65.341911908	66.378628291	139.978552915
B	d107320::107320_EGFP	Zt360.40	Obelisk	330.386811116	325.784468753	98.606983630	102	0.016528434	30.872903085	31.309043181	144.046819566
B	d107320::107320_EGFP	Zt360.40	Obelisk	378.037985142	373.007122614	98.669217717	52	0.015862197	13.755231496	13.940752561	138.481061115
B	wt	Zt09	Obelisk	369.790090223	364.608485215	98.598771264	68	0.017668629	18.388810787	18.650141935	130.823981039
B	wt	Zt09	Obelisk	369.476080665	364.177281207	98.565861300	34	0.016524049	9.202219515	9.336112315	145.349759234
B	wt	Zt09	Obelisk	239.273941007	230.994734593	96.539862896	50	0.017203430	20.896550535	21.645515032	139.935167991
B	wt	Zt09	Obelisk	308.980484348	304.742249934	98.628316470	175	0.017938291	56.637881311	57.425578514	139.328635663
B	wt	Zt09	Obelisk	297.426542932	293.009385693	98.514874565	126	0.017984584	42.363401315	43.002035482	136.863792140
B	wt	Zt09	Obelisk	355.798325318	350.771935860	98.587292547	145	0.018179176	40.753423971	41.337400509	135.177183896
B	d107320::107320_EGFP	Zt360.5	Obelisk	313.642765857	309.392901460	98.644998431	45	0.016450960	14.347533213	14.544612946	155.602963240
B	d107320::107320_EGFP	Zt360.5	Obelisk	340.268271426	335.419462872	98.575004207	99	0.016993150	29.094690370	29.515281896	139.833688665
B	d107320::107320_EGFP	Zt360.5	Obelisk	307.219883751	302.941391702	98.607351843	44	0.016174217	14.321989665	14.524261526	155.283684600
B	d107320	Zt356.20	Obelisk	323.180247037	318.402560306	98.521664992	95	0.015566286	29.395360908	29.836443497	134.529935231
B	d107320	Zt356.20	Obelisk	324.699301820	311.283221104	95.868152275	36	0.016935542	11.087181216	11.565030673	124.181382918
B	d107320	Zt356.20	Obelisk	326.475558164	318.291628154	97.493248788	25	0.015297902	7.657541085	7.854432159	113.242815689
B	wt	Zt09	Obelisk	355.762540753	350.889577618	98.630276497	54	0.015987086	15.178663804	15.389456810	136.710245631
B	wt	Zt09	Obelisk	198.774759597	194.853665890	98.027368407	110	0.017794688	55.339018004	56.452620225	141.976471447
B	wt	Zt09	Obelisk	321.868295424	316.906318183	98.458382726	86	0.017673830	26.719003152	27.137357341	137.116205543
B	d107320::107320_EGFP	Zt360.5	Obelisk	361.820420296	335.245907732	92.655330912	98	0.017495183	27.085259566	29.232273307	121.649540054
B	d107320::107320_EGFP	Zt360.5	Obelisk	289.336994713	284.658162842	98.382912674	71	0.016121955	24.538859979	24.942197087	124.437306396
B	d107320::107320_EGFP	Zt360.5	Obelisk	370.830079142	228.814559972	61.703344157	34	0.016379332	9.168619784	14.859194277	127.060376946
B	d107320	Zt356.38	Obelisk	225.249522686	221.269831754	98.233207829	38	0.017009440	16.870180033	17.173601886	130.367374012
B	d107320	Zt356.38	Obelisk	297.240015887	292.838067088	98.519059156	70	0.016288367	23.549992013	23.903996054	128.352331779
B	d107320	Zt356.38	Obelisk	308.456687778	304.075762411	98.579727547	42	0.016337358	13.616174220	13.812347182	126.448612293
B	d107320::107320_EGFP	Zt360.40	Obelisk	274.462692974	267.369297582	97.415533851	57	0.015859782	20.767849861	21.318827747	119.167641860
B	d107320::107320_EGFP	Zt360.40	Obelisk	270.801931977	266.285919878	98.332356026	105	0.016120095	38.773726330	39.431300028	136.837454865
B	d107320::107320_EGFP	Zt360.40	Obelisk	336.426798376	329.319089158	97.887293981	186	0.016271396	55.286915578	56.480175648	138.145708389
B	d107320	Zt356.38	Obelisk	393.614111662	388.386881333	98.671991127	58	0.015038772	14.735244058	14.933563101	117.996054449
B	d107320	Zt356.38	Obelisk	318.878495020	314.361588306	98.583502248	46	0.016151675	14.425557295	14.632831017	110.215306149
B	d107320	Zt356.38	Obelisk	200.132336531	185.144418799	92.510996478	25	0.014313826	12.491734436	13.502972524	125.033912938
B	d107320::107320_EGFP	Zt360.40	Obelisk	367.576367572	362.316483828	98.569036476	64	0.016110043	17.411347858	17.664114899	126.469126329
B	d107320::107320_EGFP	Zt360.40	Obelisk	283.585520507	278.768470755	98.301376691	81	0.017317962	28.562812324	29.056370608	138.720020628
B	d107320::107320_EGFP	Zt360.40	Obelisk	313.291182506	308.472790833	98.462008527	81	0.017030802	25.854541884	26.258393741	133.013749677
B	wt	Zt09	Obelisk	276.074787626	251.790934528	91.203885981	70	0.015112589	25.355448283	27.800842048	124.533651184
B	wt	Zt09	Obelisk	196.126701789	192.507987656	98.154910015	170	0.017205535	86.678661523	88.308024030	129.157318748
B	wt	Zt09	Obelisk	310.227129130	298.881632805	96.342841983	61	0.016814346	19.663012765	20.409417410	128.246112354
B	wt	Zt09	Obelisk	335.141237880	329.723454743	98.383432856	56	0.016103054	16.709373145	16.983929773	136.037624311
B	wt	Zt09	Obelisk	328.271496019	323.920987532	98.674722436	83	0.016712039	25.283949720	25.623532650	121.553179409
B	wt	Zt09	Obelisk	404.363347673	315.854251973	78.111493980	65	0.015504351	16.074651764	20.579111914	127.110536201
B	wt	Zt09	Obelisk	279.041775370	263.755951134	94.522030181	132	0.017031555	47.304744899	50.046264144	139.061745724
B	wt	Zt09	Obelisk	292.844329387	288.075141490	98.371425560	141	0.016534499	48.148448117	48.945563047	136.088901116
B	wt	Zt09	Obelisk	310.600183220	300.967872943	96.898807278	91	0.016447137	29.298115364	30.235785338	129.609285296
B	d107320::107320_EGFP	Zt360.40	Obelisk	285.140359855	281.157985081	98.603363348	171	0.017214782	59.970465102	60.819898091	148.200934611
B	d107320::107320_EGFP	Zt360.40	Obelisk	376.634335581	371.251442395	98.570790638	73	0.016213349	19.382194639	19.663223267	128.957260949
B	d107320::107320_EGFP	Zt360.40	Obelisk	277.783947911	172.198905112	61.990228884	95	0.016818746	34.199240350	55.168759603	131.536345733
B	d107320	Zt356.20	Obelisk	271.403559976	267.013241161	98.382365060	86	0.015005592	31.687130415	32.208140550	128.787734052
B	d107320	Zt356.20	Obelisk	259.549028214	255.172575918	98.313824434	43	0.016082249	16.567197456	16.851340645	128.250017045
B	d107320	Zt356.20	Obelisk	141.190684948	137.168947152	97.151555857	30	0.017310783	21.247860658	21.870839299	142.639207007
B	d107320	Zt356.38	Obelisk	308.196802375	301.836990565	97.936444583	39	0.016607708	12.654251991	12.920881542	119.734128549
B	d107320	Zt356.38	Obelisk	366.152589193	361.081916336	98.615147617	79	0.015746341	21.575704319	21.878691905	133.479292097
B	d107320	Zt356.38	Obelisk	155.452176011	151.934553274	97.737167258	70	0.017438585	45.029926114	46.072469028	134.264027765
B	wt	Zt09	Obelisk	326.319000692	321.963124521	98.665147858	38	0.015997113	11.645046693	11.802593871	132.271110282
B	wt	Zt09	Obelisk	146.077067295	142.408702078	97.488746670	47	0.016426638	32.174797092	33.003601124	134.107027831
B	wt	Zt09	Obelisk	176.927835373	173.800264395	98.232290034	33	0.015100002	18.651672265	18.987312888	155.659396275
B	d107320	Zt356.20	Obelisk	293.494713856	289.122287323	98.510219664	16	0.016270794	5.451546227	5.533990530	119.505308428
B	d107320	Zt356.20	Obelisk	269.082930937	264.701558263	98.371738906	53	0.017014548	19.696529919	20.022549300	137.821245292
B	d107320	Zt356.20	Obelisk	231.505111951	227.853744402	98.422770228	6	0.017668629	2.591735426	2.633268115	125.116017404
B	d107320::107320_EGFP	Zt360.5	Obelisk	369.451031470	364.272557611	98.598332819	106	0.016626319	28.691217772	29.099090169	130.618050002
B	d107320::107320_EGFP	Zt360.5	Obelisk	232.340234236	229.117386853	98.612875900	36	0.015929101	15.494518252	15.712469706	131.346802127
B	d107320::107320_EGFP	Zt360.5	Obelisk	306.586944258	302.115215558	98.541448426	75	0.017075202	24.462881217	24.824966151	126.828339143
B	wt	Zt09	Obelisk	363.627988134	359.230065099	98.790543308	61	0.015831737	16.775386381	16.980761336	124.776469975
B	wt	Zt09	Obelisk	221.744424547	217.198442874	97.949900349	149	0.017697149	67.194474136	68.600860130	120.387020515
B	wt	Zt09	Obelisk	300.415448722	295.900331236	98.497042178	52	0.017066485	17.309362824	17.573484890	133.199294507
B	d107320::107320_EGFP	Zt360.40	Obelisk	360.707967632	356.205822052	98.751858571	239	0.017532940	66.258586293	67.096039762	146.647970658
B	d107320::107320_EGFP	Zt360.40	Obelisk	296.028261056	291.668806428	98.527351878	56	0.017397050	18.917112778	19.199859144	134.201659363
B	d107320::107320_EGFP	Zt360.40	Obelisk	228.762672353	224.935513129	98.327017610	53	0.017014548	23.168115434	23.562308709	137.329662435
B	wt	Zt09	Obelisk	248.815447950	244.778054407	98.377354149	214	0.016849263	86.007521544	87.426138147	152.937861133
B	wt	Zt09	Obelisk	310.739295717	305.313013745	98.253750959	105	0.016218076	33.790383594	34.390934966	129.966109139
B	wt	Zt09	Obelisk	342.641682698	337.681941993	98.552499315	123	0.017335876	35.897558940	36.424808290	125.392857296
B	d107320	Zt356.38	Obelisk	313.288498664	308.518416153	98.477415375	75	0.016025521	23.939595714	24.309731955	149.464008471
B	d107320	Zt356.38	Obelisk	332.934224835	328.120306232	98.554093198	92	0.017070599	27.633085798	28.038496324	140.072705663
B	d107320	Zt356.38	Obelisk	312.788409369	308.594905661	98.659316144	63	0.017757380	20.141411291	20.415113420	136.966453088
B	d107320::107320_EGFP	Zt360.5	Obelisk	266.187959631	261.971195956	98.415869868	62	0.016139127	23.291812329	23.666724036	130.514852274
B	d107320::107320_EGFP	Zt360.5	Obelisk	246.846402262	242.196198044	98.116154752	89	0.016123158	36.054809462	36.747067344	134.703034991
B	d107320::107320_EGFP	Zt360.5	Obelisk	255.740208580	251.321709419	98.272270448	33	0.014747578	12.903719827	13.130580751	126.210140839
B	d107320	Zt356.38	Obelisk	330.004810885	325.402915829	98.605506676	17	0.015287377	5.151440052	5.224292461	125.429067658
B	d107320	Zt356.38	Obelisk	343.504538021	338.728640518	98.609655194	112	0.017269248	32.605100545	33.064815490	138.702205756
B	d107320	Zt356.38	Obelisk	311.061804109	306.641963027	98.579111603	61	0.017012334	19.610250823	19.892906828	147.179884917
B	d107320::107320_EGFP	Zt360.5	Obelisk	296.066282156	291.915272619	98.597945870	67	0.015969530	22.630067670	22.951865245	141.033267605
B	d107320::107320_EGFP	Zt360.5	Obelisk	245.870378253	241.489900193	98.218379094	64	0.016284773	26.029975817	26.502143547	132.490040479
B	d107320::107320_EGFP	Zt360.5	Obelisk	373.236591137	368.411489857	98.707227160	82	0.016997668	21.969978814	22.257720581	141.865803780
B	d107320	Zt356.20	Obelisk	320.030310705	315.806837424	98.680289604	26	0.015982625	8.124230465	8.232880647	134.201337438
B	d107320	Zt356.20	Obelisk	293.180256991	286.233131008	97.630425031	38	0.016891727	12.961309329	13.275891532	127.314233241
B	d107320	Zt356.20	Obelisk	286.518960221	281.898278269	98.387303253	20	0.015253171	6.980340842	7.094757770	122.869220023
B	d107320::107320_EGFP	Zt360.40	Obelisk	276.052869580	249.813837313	90.494925009	36	0.016314283	13.040980177	14.410730962	119.907275409
B	d107320::107320_EGFP	Zt360.40	Obelisk	349.992726958	345.323735843	98.665974817	65	0.016034238	18.571814496	18.822916948	133.001562279
B	d107320::107320_EGFP	Zt360.40	Obelisk	326.501054667	300.128724895	91.922742853	151	0.016787345	46.247936367	50.311745420	139.062591480
B	wt	Zt09	Obelisk	278.548395680	274.123634221	98.411492750	71	0.016877966	25.489286997	25.900721841	129.138906273
B	wt	Zt09	Obelisk	288.786359719	284.351310198	98.464245498	41	0.017248597	14.197346454	14.418783571	134.985317622
B	wt	Zt09	Obelisk	312.055720401	307.318291305	98.481864364	43	0.016394324	13.779590371	13.992008031	133.865091017
B	d107320	Zt356.38	Obelisk	293.343971376	289.402301544	98.656297652	75	0.015757137	25.567254595	25.915481529	144.341846668
B	d107320	Zt356.38	Obelisk	380.454785199	375.516067926	98.701891140	110	0.016025792	28.912765532	29.293020831	136.928731135
B	d107320	Zt356.38	Obelisk	345.377412690	340.761203809	98.663430580	56	0.016750052	16.214146595	16.433795683	140.928808886
B	d107320	Zt356.20	Obelisk	169.709194004	166.470243567	98.091470261	67	0.016710591	39.479298923	40.247433153	128.369251736
B	d107320	Zt356.20	Obelisk	226.173211770	214.710520994	94.931897246	48	0.017146771	21.222672493	22.355681397	126.580168163
B	d107320	Zt356.20	Obelisk	281.508673818	277.013237843	98.403091488	33	0.017295873	11.722551761	11.912788088	139.816822776
B	wt	Zt09	Obelisk	191.296232825	187.618026852	98.077219861	189	0.018076885	98.799645560	100.736588680	140.092702621
B	wt	Zt09	Obelisk	291.182583651	238.995716014	82.077613646	54	0.015225007	18.545065204	22.594547258	134.703351451
B	wt	Zt09	Obelisk	290.743328116	279.053852660	95.979451865	63	0.016805965	21.668596975	22.576287480	132.408688484
B	d107320::107320_EGFP	Zt360.5	Obelisk	338.943795215	334.281513706	98.624467663	53	0.017039867	15.636810807	15.854900085	132.176549141
B	d107320::107320_EGFP	Zt360.5	Obelisk	257.446685022	253.176244499	98.341233051	40	0.016270794	15.537197535	15.799270614	139.550351218
B	d107320::107320_EGFP	Zt360.5	Obelisk	351.780613286	347.041394962	98.652791500	78	0.016177605	22.172910346	22.475704954	133.797762506
B	d107320	Zt356.20	Obelisk	355.576908322	350.060717631	98.448664533	40	0.015286719	11.249324426	11.426589156	150.596255023
B	d107320	Zt356.20	Obelisk	173.398135346	169.368346023	97.675990393	35	0.017892282	20.184761463	20.665018477	146.815443405
B	d107320	Zt356.20	Obelisk	314.691253611	310.064309360	98.529687687	40	0.016270794	12.710871224	12.900549593	137.119907834
B	wt	Zt09	Obelisk	368.394044882	363.564470532	98.689019430	46	0.017415803	12.486629640	12.652501476	137.400857238
B	wt	Zt09	Obelisk	312.457849450	307.255221009	98.334934312	222	0.018426230	71.049583293	72.252637163	137.961950272
B	wt	Zt09	Obelisk	290.487021170	285.929409513	98.431044651	131	0.017591801	45.096679181	45.815503982	132.432253576
B	wt	Zt09	Obelisk	335.945943284	331.519839904	98.682495363	26	0.016068646	7.739340367	7.842667880	133.283323756
B	wt	Zt09	Obelisk	183.707668515	179.649251540	97.790828762	87	0.018067092	47.357848860	48.427699673	148.489576697
B	wt	Zt09	Obelisk	299.602244483	295.370719674	98.587619123	61	0.016213048	20.360328109	20.652013195	134.877165070
B	d107320::107320_EGFP	Zt360.40	Obelisk	352.870700596	347.053472252	98.351456119	124	0.017210500	35.140350216	35.729364468	136.838184197
B	d107320::107320_EGFP	Zt360.40	Obelisk	272.463677713	267.677492148	98.243367481	97	0.017062228	35.601075642	36.237637771	154.354184846
B	d107320::107320_EGFP	Zt360.40	Obelisk	365.562591178	304.190720326	83.211665435	63	0.016933767	17.233710867	20.710690955	137.553717855
B	Mock	Mock	Obelisk	415.622066428	80.262990009	19.311532397	1	0.016103054	0.240603202	1.245904245	117.055555556
B	Mock	Mock	Obelisk	368.563574258	184.374156038	50.025061866	1	0.015208440	0.271323611	0.542375364	171.000000000
B	Mock	Mock	Obelisk	284.214434237	95.964809812	33.764931774	2	0.017221322	0.703694028	2.084097289	169.612685560
B	Mock	Mock	Obelisk	328.125673916	0.000000000	0.000000000	0	0.000000000	0.000000000	0.000000000	0.000000000
B	Mock	Mock	Obelisk	326.194202022	0.000000000	0.000000000	0	0.000000000	0.000000000	0.000000000	0.000000000
B	Mock	Mock	Obelisk	347.513303912	0.000000000	0.000000000	0	0.000000000	0.000000000	0.000000000	0.000000000
B	Mock	Mock	Obelisk	371.580213086	0.000000000	0.000000000	0	0.000000000	0.000000000	0.000000000	0.000000000
B	Mock	Mock	Obelisk	252.626056813	0.000000000	0.000000000	0	0.000000000	0.000000000	0.000000000	0.000000000
B	Mock	Mock	Obelisk	402.456924974	0.000000000	0.000000000	0	0.000000000	0.000000000	0.000000000	0.000000000
B	Mock	Mock	Obelisk	365.231583952	234.683228628	64.256006035	1	0.009393448	0.273798884	0.426106291	163.238095238
B	Mock	Mock	Obelisk	445.507993173	125.566696573	28.185060313	1	0.019681511	0.224462864	0.796389510	147.909090909
B	Mock	Mock	Obelisk	252.497679686	248.256761429	98.320412979	2	0.011182677	0.792086487	0.805617534	149.520833333
